# Systematic multi-level analysis of an organelle proteome reveals new peroxisomal functions

**DOI:** 10.1101/2021.12.08.471723

**Authors:** Eden Yifrach, Duncan Holbrook-Smith, Jérôme Bürgi, Alaa Othman, Miriam Eisenstein, Carlo W.T Van Roermund, Wouter Visser, Asa Tirosh, Chen Bibi, Shahar Galor, Uri Weil, Amir Fadel, Yoav Peleg, Hans R Waterham, Ronald J A Wanders, Matthias Wilmanns, Nicola Zamboni, Maya Schuldiner, Einat Zalckvar

**Author notes:** co-correspondence.

## Abstract

Seventy years following the discovery of peroxisomes, their proteome remains undefined. Uncovering the complete peroxisomal proteome, the peroxi-ome, is crucial for understanding peroxisomal activities and cellular metabolism. We used high-content microscopy to uncover the peroxi-ome of the model eukaryote – *Saccharomyces cerevisiae*. This strategy enabled us to expand the known organellar proteome by ∼40% and paved the way for performing systematic, whole-organellar proteome assays. Coupled with targeted experiments this allowed us to discover new peroxisomal functions. By characterizing the sub-organellar localization and protein targeting dependencies into the organelle, we unveiled non-canonical targeting routes. Metabolomic analysis of the peroxi-ome revealed the role of several newly-identified resident enzymes. Importantly, we found a regulatory role of peroxisomes during gluconeogenesis, which is fundamental for understanding cellular metabolism. With the current recognition that peroxisomes play a crucial part in organismal physiology, our approach lays the foundation for deep characterization of peroxisome function in health and disease.
