## Supplemental Table 1 for "Systematic multi-level analysis of an organelle proteome reveals new peroxisomal functions"

### Sheet: The Peroxi-ome inventory
Table S1: The Peroxi-ome and curated information from all systematic analyses performed in this study
ORF	Gene	Known or newly-identified in this study	Cellular localization according to Saccharomyces Genome Database (SGD)	Cellular localization when N' tagged with GFP (this study)*	Sub-peroxisomal localization when N' tagged with GFP	Number of TMD predicted by TopologYeast § (majority score)	Pex7 targeting dependency #	Pex5 targeting dependency #	PEX5 N393D dependency (PTS1 pathway) ^	PTS1 prediction by Noetzel et al 2018 Prob. (%) ^	PTS1 prediction by Molecular Dynamics ^	Potential PTS1 motif (by sequence or Molecular Dynamics) ^	Human homologs	SGD Description
YDL239C	ADY3	New	Prospore membrane leading edge	Cytosol, Peroxisome	Homogeneous on membrane or membrane periphery	0	No	No	No	None				Protein required for spore wall formation; subunit of leading edge protein (LEP) complex (Ssp1-Ady3-Don1-Irc10) that forms ring-like structure at leading edge of prospore membrane during meiosis II; mediates assembly of LEP complex, formation of ring-like structure via interaction with spindle pole body components, and prospore membrane maturation; potentially phosphorylated by Cdc28p; ADY3 has a…
YDR085C	AFR1	New	Mating projection base	Bud neck, Peroxisome	Homogeneous in Matrix	0	No	Yes	Yes	None				Protein required for pheromone-induced projection (shmoo) formation; regulates septin architecture during mating; has an RVXF motif that mediates targeting of Glc7p to mating projections; interacts with Cdc12p; AFR1 has a paralog, YER158C, that arose from the whole genome duplication
YLL063C	AYT1	New	Unknown	Peroxisome	Compartmentalize in matrix	0	No	Yes	Yes	None				Acetyltransferase; catalyzes trichothecene 3-O-acetylation, suggesting a possible role in trichothecene biosynthesis
YBL098W	BNA4	New	Mitochondrial outer membrane	Mitochondria, Peroxisome	Homogeneous on membrane or membrane periphery	2	No	No	No	None			ENSG00000117009	Kynurenine 3-monooxygenase; required for the de novo biosynthesis of NAD from tryptophan via kynurenine; expression regulated by Hst1p; putative therapeutic target for Huntington disease
YEL029C	BUD16	New	Cytosol	Cytosol, Peroxisome	Compartmentalize on membrane or membrane periphery	0	No	Yes	Yes	0.171	Yes	ARL	ENSG00000160209	Putative pyridoxal kinase; a key enzyme involved in pyridoxal 5'-phosphate synthesis, the active form of vitamin B6; required for genome integrity; involved in bud-site selection; similarity to yeast BUD17 and human pyridoxal kinase (PDXK)
YKL049C	CSE4	New	Kinetochore, Centromere	Cytosol, Nucleus, Peroxisome	Homogeneous in Matrix	0	No	Yes	Technical problem	None			ENSG00000115163	Centromeric histone H3-like protein; associates with promoters, accessible chromatin, and RNAPII-bound regions; phosphorylated Cse4p associates with centromeres; required for kinetochore function; Ipl1p-dependent phosphorylation destabilizes defective kinetochores promoting bi-orientation; increases association of Sgo1p with centromeric chromatin; proteolysis regulated by multiple E3 ligases, res…
YOR280C	FSH3	New	Unknown	Cytosol, Peroxisome	Compartmentalize in matrix	0	No	Yes	Yes	0.153	Yes	GKL	ENSG00000262664	Putative serine hydrolase; likely target of Cyc8p-Tup1p-Rfx1p transcriptional regulation; sequence is similar to S. cerevisiae Fsh1p and Fsh2p and the human candidate tumor suppressor OVCA2
YCL039W	GID7	New	Cytosol, Nucleus	Cytosol, Nucleus, Peroxisome	Homogeneous in Matrix	0	No	Yes	Yes	None	Yes. Weak	SRN	ENSG00000162923	Subunit of GID Complex that binds directly to central component Vid30p; GID complex is involved in proteasome-dependent catabolite inactivation of fructose-1,6-bisphosphatase; Gid7p contains six WD40 repeats; computational analysis suggests that Gid7p and Moh1p have similar functions
YPL091W	GLR1	New	Cytosol, Nucleus, Mitochondria	Cytosol, Punctate, Peroxisome	Homogeneous in Matrix	0	No	Yes	Yes	None			ENSG00000104687	Cytosolic and mitochondrial glutathione oxidoreductase; converts oxidized glutathione to reduced glutathione; cytosolic Glr1p is the main determinant of the glutathione redox state of the mitochondrial intermembrane space; mitochondrial Glr1p has a role in resistance to hyperoxia; protein abundance increases in response to DNA replication stress
YLR445W	GMC2	New	Synaptonemal complex	Cytosol, Peroxisome	Homogeneous in Matrix	0	No	Yes	Yes	None				Protein involved in meiotic crossing over; component of the Synaptonemal Complex (SC) along with Ecm11p; required for the efficient loading of the SC transverse filament protein, Zip1p; promotes SUMOylation of Ecm11p; mutants are delayed in meiotic nuclear division and are defective in synaptonemal complex assembly; transcription is regulated by Ume6p and induced in response to alpha factor
YFL027C	GYP8	New	Cytosol	Endoplasmic reticulum, Peroxisome	Homogeneous on membrane or membrane periphery	3 or 4	No	No	No	None			ENSG00000125875	GTPase-activating protein for yeast Rab family members; Ypt1p is the preferred in vitro substrate but also acts on Sec4p, Ypt31p and Ypt32p; involved in the regulation of ER to Golgi vesicle transport
YHR187W	IKI1	New	Cytosol, Nucleus	Cytosol, Nucleus, Peroxisome	Compartmentalize in matrix	0	No	Yes	Yes	None			ENSG00000170291; ENSG00000288485	Subunit of hexameric RecA-like ATPase Elp456 Elongator subcomplex; which is required for modification of wobble nucleosides in tRNA; iki1 mutations confer resistance to the K. lactis toxin zymocin
YDL028C	MPS1	New	Kinetochore, Spindle pole body	Cytosol, Nucleus, Peroxisome	Homogeneous in Matrix	0	No	Yes	Technical problem	0.022		YKI	ENSG00000112742	Dual-specificity kinase; autophosphorylation required for function; required for spindle pole body (SPB) duplication and spindle checkpoint function; contributes to bi-orientation by promoting formation of force-generating kinetochore-microtubule attachments in meiosis I; substrates include SPB proteins Spc42p, Spc110p, and Spc98p, mitotic exit network protein Mob1p, kinetochore protein Cnn1p, an…
YPL126W	NAN1	New	Nucleolus	Nucleolus, Peroxisome	Homogeneous in Matrix	0	No	Yes	Yes	None			ENSG00000115368	U3 snoRNP protein; component of the small (ribosomal) subunit (SSU) processosome containing U3 snoRNA; required for the biogenesis of18S rRNA
YGL211W	NCS6	New	Cytosol, Mitochondria	Cytosol, Peroxisome	Homogeneous in Matrix	0	No	Yes	Yes	None			ENSG00000142544	Protein required for uridine thiolation of Gln, Lys, and Glu tRNAs; required for the thiolation of uridine at the wobble position of Gln, Lys, and Glu tRNAs; has a role in urmylation and in invasive and pseudohyphal growth; inhibits replication of Brome mosaic virus in S. cerevisiae
YLR254C	NDL1	New	Cytosol, Nucleus	Cytosol, Nucleus, Peroxisome	Homogeneous in Matrix	0	No	Yes	Yes	None				Homolog of nuclear distribution factor NudE; NUDEL; interacts with Pac1p and regulates dynein targeting to microtubule plus ends
YOR373W	NUD1	New	Spindle pole body	Spindle pole body, Peroxisome	Compartmentalize in matrix	0	No	Yes	Yes	None				Mitotic exit network (MEN) scaffold protein; core component of the SPB outer plaque that functions in astral microtubule organization via Spc72p; scaffold for recruitment of MEN components, such as Cdc15p, Tem1p and the Bfa1p-Bub2p checkpoint complex; phosphorylation by Cdc15p creates a Dbf2p-Mob1p phospho-docking site enabling Cdc15p-dependent complex activation and mitotic exit; acts through th…
YDL053C	PBP4	New	Cytosol, Nucleus, Stress granules	Cytosol, Peroxisome	Homogeneous in Matrix	0	No	Yes	Yes	None				Pbp1p binding protein; interacts strongly with Pab1p-binding protein 1 (Pbp1p) in the yeast two-hybrid system; also interacts with Lsm12p in a copurification assay; relative distribution to the nucleus increases upon DNA replication stress
YKL128C	PMU1	New	Cytosol, Nucleus	Cytosol, Peroxisome	Compartmentalize in matrix	0	No	Yes	Yes	0.688		GRL		Putative phosphomutase; contains a region homologous to the active site of phosphomutases; overexpression suppresses the histidine auxotrophy of an ade3 ade16 ade17 triple mutant and the temperature sensitivity of a tps2 mutant
YPR103W	PRE2	New	Cytosol, Endoplasmic reticulum membrane, Nucleus	Cytosol, Nucleus, Peroxisome	Homogeneous in Matrix	0	No	Yes	Yes	None			ENSG00000204264; ENSG00000206298; ENSG00000222028; ENSG00000100804; ENSG00000226201; ENSG00000230034; ENSG00000230669; ENSG00000231631; ENSG00000235715; ENSG00000236443	Beta 5 subunit of the 20S proteasome; responsible for the chymotryptic activity of the proteasome
YAL036C	RBG1	New	Cytosol, Stress granules	Cytosol, Peroxisome	Homogeneous in Matrix	0	No	Yes	Yes	None			ENSG00000185721; ENSG00000198089	Member of the DRG family of GTP-binding proteins; associates with translating ribosomes; interacts with Tma46p, Ygr250cp, Gir2p and Yap1p via two-hybrid
YOR275C	RIM20	New	Cytosol, Nucleus, Plasma membrane	Cytosol, Nucleus, Peroxisome	Homogeneous in Matrix	0	No	Yes	Yes	None			ENSG00000170248	Protein involved in proteolytic activation of Rim101p; part of response to alkaline pH; PalA/AIP1/Alix family member; interaction with the ESCRT-III subunit Snf7p suggests a relationship between pH response and multivesicular body formation
YNL081C	SWS2	New	Mitochondria	Peroxisome	Insufficient growth	0	No	Yes	Technical problem	None				Putative mitochondrial ribosomal protein of the small subunit; has similarity to E. coli S13 ribosomal protein; participates in controlling sporulation efficiency; localizes to vacuole in response to H2O2
YLR316C	TAD3	New	Cytosol, Nucleus	Cytosol, Nucleus, Peroxisome	Homogeneous in Matrix	0	No	Yes	Yes	None			ENSG00000213638	Subunit of tRNA-specific adenosine-34 deaminase; forms a heterodimer with Tad2p that converts adenosine to inosine at the wobble position of several tRNAs
YGL179C	TOS3	New	Cytosol	Cytosol, Peroxisome	Compartmentalize in matrix	0	No	Yes	Yes	0.021	Yes	YKL	ENSG00000110931; ENSG00000004660	Protein kinase; related to and functionally redundant with Elm1p and Sak1p for the phosphorylation and activation of Snf1p; functionally orthologous to LKB1, a mammalian kinase associated with Peutz-Jeghers cancer-susceptibility syndrome; TOS3 has a paralog, SAK1, that arose from the whole genome duplication
YOR006C	TSR3	New	Cytosol, Nucleus	Cytosol, Nucleus, Peroxisome	Homogeneous in Matrix	0	No	Yes	Yes	None			ENSG00000007520	Protein required for 20S pre-rRNA processing; involved in processing of the 20S pre-rRNA at site D to generate mature 18S rRNA; green fluorescent protein (GFP)-fusion protein localizes to both the cytoplasm and the nucleus; relative distribution to the nucleus increases upon DNA replication stress
YBR296C-A	Tyc1	New	Unknown	Peroxisome	Compartmentalize on membrane or membrane periphery	0	No	Yes	Yes	None				Inhibitor of the Anaphase-Promoting Complex/Cyclosome (APC/C); binds to APC/C and inhibits the activity of both APC/C(Cdc20) and APC/C(Cdh1); inhibits the binding of Cdc20 and Cdh1 to APC/C; overexpression results in increased sensitivity to microtubule poison; originally identified by gene-trapping, microarray-based expression analysis, and genome-wide homology searching; functional homolog of h…
YBR072C-A	YBR072C-A	New	Unknown	Cytosol, Peroxisome	Homogeneous in Matrix	0	No	Yes	Yes	None	Yes	VKT		Putative protein of unknown function; identified by fungal homology and RT-PCR
YDL157C	YDL157C	New	Mitochondria	Endoplasmic reticulum, Peroxisome	Homogeneous on membrane or membrane periphery	0 or 2	No	No	No	None				Putative protein of unknown function; the authentic, non-tagged protein is detected in highly purified mitochondria in high-throughput studies
YGR127W	YGR127W	New	Unknown	Cytosol, Peroxisome	Compartmentalize in matrix	0	No	Yes	Yes	0.244		FKL	ENSG00000183597	Putative protein of unknown function; expression is regulated by Msn2p/Msn4p, indicating a possible role in stress response
YHL045W	YHL045W (PXP3)	New	Unknown	Nucleus, Peroxisome	Compartmentalize in matrix	NA	No	Yes	Yes	None	Yes	AYL		Putative protein of unknown function; not an essential gene
YKL050C	YKL050C	New	Unknown	Cytosol, Nucleus, Peroxisome	Homogeneous in Matrix	0	No	Yes	Yes	None				Protein of unknown function; the YKL050W protein is a target of the SCFCdc4 ubiquitin ligase complex and YKL050W transcription is regulated by Azf1p; YKL050C has a paralog, EIS1, that arose from the whole genome duplication
YMR158C-A	YMR158C-A	New	Unknown	Cytosol, Nucleus, Peroxisome	Compartmentalize in matrix	0	No	Yes	Yes	None				Putative protein of unknown function; may contain a lipid attachment site; YMR158C-A is not an essential gene
YLR027C	AAT2	Known	Peroxisome, Cytosol		Missing from screen	0	No	yes					ENSG00000120053; ENSG00000169154	Cytosolic aspartate aminotransferase involved in nitrogen metabolism; localizes to peroxisomes in oleate-grown cells
YPR128C	ANT1	Known	Peroxisome		Homogeneous on membrane or membrane periphery	5							ENSG00000100372	Peroxisomal adenine nucleotide transporter; involved in beta-oxidation of medium-chain fatty acid; required for peroxisome proliferation
YJL031C	BET4	Known	Peroxisome		Missing from screen	0	No	yes					ENSG00000100949; ENSG00000285193	Alpha subunit of Type II geranylgeranyltransferase; required for vesicular transport between the endoplasmic reticulum and the Golgi; provides a membrane attachment moiety to Rab-like proteins Ypt1p and Sec4p
YKR036C	CAF4	Known	Mitochondria		Missing from screen	0								WD40 repeat-containing protein associated with the CCR4-NOT complex; interacts in a Ccr4p-dependent manner with Ssn2p; also interacts with Fis1p, Mdv1p and Dnm1p and plays a role in mitochondrial fission; CAF4 has a paralog, MDV1, that arose from the whole genome duplication
YML042W	CAT2	Known	Peroxisome, Mitochondria		Homogeneous in Matrix	0	No	yes					ENSG00000070748; ENSG00000095321	Carnitine acetyl-CoA transferase; present in both mitochondria and peroxisomes; transfers activated acetyl groups to carnitine to form acetylcarnitine which can be shuttled across membranes
YCR005C	CIT2	Known	Peroxisome, Cytosol		Homogeneous in Matrix	0	No	yes					ENSG00000062485	Citrate synthase, peroxisomal isozyme involved in glyoxylate cycle; catalyzes condensation of acetyl coenzyme A and oxaloacetate to form citrate; expression is controlled by Rtg1p and Rtg2p transcription factors; SCF-Ucc1 regulates level of Cit2p to maintain citrate homeostasis; oxaloacetate-dependent positive feedback loop inhibits Cit2p ubiquitination; CIT2 has a paralog, CIT1, that arose from …
YDR256C	CTA1	Known	Peroxisome, Mitochondria		Compartmentalize in matrix	0	No	yes					ENSG00000121691	Catalase A; breaks down hydrogen peroxide in the peroxisomal matrix formed by acyl-CoA oxidase (Pox1p) during fatty acid beta-oxidation
YOR180C	DCI1	Known	Peroxisome		Compartmentalize in matrix	0	No	yes					ENSG00000198721	Peroxisomal protein; identification as a delta(3,5)-delta(2,4)-dienoyl-CoA isomerase involved in fatty acid metabolism is disputed; DCI1 has a paralog, ECI1, that arose from the whole genome duplication
YLL001W	DNM1	Known	Peroxisome, Cytosol, Mitochondria		Missing from screen	0							ENSG00000087470	Dynamin-related GTPase involved in mitochondrial organization; required for mitochondrial fission and inheritance; self assembles on the cytoplasmic face of mitochondrial tubules at sites where division will occur; participates in endocytosis and regulates peroxisome fission along with Vps1p; mutants in the human ortholog DNM1L, which mediates mitochondrial fission, peroxisomal division, autophag…
YDR424C	DYN2	Known	Peroxisome, Cytosol		Compartmentalize on membrane or membrane periphery	0							ENSG00000088986; ENSG00000264364	Cytoplasmic light chain dynein, microtubule motor protein; required for intracellular transport and cell division; involved in mitotic spindle positioning; forms complex with dynein intermediate chain Pac11p that promotes Dyn1p homodimerization, potentiates motor processivity; Dyn2p-Pac11p complex important for interaction of dynein motor complex with dynactin complex; acts as molecular glue to d…
YLR284C	ECI1	Known	Peroxisome		Homogeneous in Matrix	0	No	yes					ENSG00000198721	Peroxisomal delta3,delta2-enoyl-CoA isomerase; hexameric protein that converts 3-hexenoyl-CoA to trans-2-hexenoyl-CoA, essential for the beta-oxidation of unsaturated fatty acids, oleate-induced; ECI1 has a paralog, DCI1, that arose from the whole genome duplication
YER015W	FAA2	Known	Peroxisome		Homogeneous on membrane or membrane periphery	0	No	yes					ENSG00000151726; ENSG00000197142; ENSG00000164398	Medium chain fatty acyl-CoA synthetase; activates imported fatty acids; accepts a wide range of fatty acid chain lengths with a preference for medium chains, C9:0-C13:0; localized to the peroxisome; comparative analysis suggests that a mitochondrially targeted form may result from translation starting at a non-canonical codon upstream of the annotated start codon
YBR041W	FAT1	Known	Peroxisome, Lipid droplets, Endoplasmic reticulum, Plasma membrane		Localizes to lipid droplets (oleate conditions)	3	No	yes					ENSG00000167114; ENSG00000130304; ENSG00000140284; ENSG00000143554; ENSG00000263163; ENSG00000113396; ENSG00000083807	Very long chain fatty acyl-CoA synthetase and fatty acid transporter; activates imported fatty acids with a preference for very long lengths (C20-C26); has a separate function in the transport of long chain fatty acids
YIL065C	FIS1	Known	Peroxisome, Mitochondria		Missing from screen	1							ENSG00000214253	Protein involved in mitochondrial fission and peroxisome abundance; may have a distinct role in tethering protein aggregates to mitochondria in order to retain them in the mother cell; required for localization of Dnm1p and Mdv1p during mitochondrial division; mediates ethanol-induced apoptosis and ethanol-induced mitochondrial fragmentation
YKR009C	FOX2	Known	Peroxisome		Homogeneous in Matrix	0	No	yes					ENSG00000133835	3-hydroxyacyl-CoA dehydrogenase and enoyl-CoA hydratase; multifunctional enzyme of the peroxisomal fatty acid beta-oxidation pathway; mutation is functionally complemented by human HSD17B4
YBR179C	FZO1	Known	Mitochondria		Missing from screen	1 or 2							ENSG00000171109; ENSG00000116688	Mitofusin, protein involved in mitochondrial outer membrane fusion; role in mitochondrial genome maintenance; efficient tethering and degradation of Fzo1p requires an intact N-terminal GTPase domain; targeted for destruction by the ubiquitin ligase SCF-Mdm30p and the cytosolic ubiquitin-proteasome system; activity regulated by ubiquitylation at conserved lysine residues and by deubiquitylases Ubp…
YAL048C	GEM1	Known	Mitochondria		Missing from screen	1							ENSG00000126858; ENSG00000140983	Outer mitochondrial membrane GTPase, subunit of the ERMES complex; potential regulatory subunit of the ERMES complex that links the ER to mitochondria and may promote inter-organellar calcium and phospholipid exchange as well as coordinating mitochondrial DNA replication and growth; cells lacking Gem1p contain collapsed, globular, or grape-like mitochondria; ortholog of metazoan Miro GTPases
YDR255C	GID2, RMD5	Known	Peroxisome, Cytosol		Homogeneous in Matrix	0	No	yes					ENSG00000153561; ENSG00000145916	Component of GID Complex that confers ubiquitin ligase (U3) activity; necessary for polyubiquitination and degradation of the gluconeogenic enzyme fructose-1,6-bisphosphatase; forms dimer with Fyv10p that is then recruited to GID Complex by Gid8p; also required for sporulation; conserved protein that has a degenerate RING finger domain
YDL022W	GPD1	Known	Peroxisome, Cytosol, Nucleus		Missing from screen	0	Yes	No					ENSG00000167588	NAD-dependent glycerol-3-phosphate dehydrogenase; key enzyme of glycerol synthesis, essential for growth under osmotic stress; expression regulated by high-osmolarity glycerol response pathway; protein abundance increases in response to DNA replication stress; constitutively inactivated via phosphorylation by the protein kinases Ypk1p and Ypk2p, dephosphorylation increases catalytic activity; for…
YGR154C	GTO1	Known	Peroxisome		Compartmentalize in matrix	0	No	yes						Omega-class glutathione transferase; induced under oxidative stress; putative peroxisomal localization
YER014W	HEM14	Known	Mitochondria		Compartmentalize on membrane or membrane periphery	0	No	yes					ENSG00000143224	Protoporphyrinogen oxidase; a mitochondrial enzyme that catalyzes the seventh step in the heme biosynthetic pathway, converting protoporphyrinogen IX to protoporphyrin IX; inhibited by diphenyl ether-type herbicides
YNL009W	IDP3	Known	Peroxisome, Cytosol		Homogeneous in Matrix	0	No	yes					ENSG00000138413	Peroxisomal NADP-dependent isocitrate dehydrogenase; catalyzes oxidation of isocitrate to alpha-ketoglutarate with the formation of NADP(H+), required for growth on unsaturated fatty acids; IDP3 has a paralog, IDP2, that arose from the whole genome duplication
YMR204C	INP1	Known	Peroxisome		Homogeneous on membrane or membrane periphery	0								Peripheral membrane protein of peroxisomes; involved in peroxisomal inheritance; recruitment to peroxisomes is mediated by interaction with Pex3p at the peroxisomal membrane
YMR163C	INP2	Known	Peroxisome		Homogeneous on membrane or membrane periphery	0								Peroxisome-specific receptor important for peroxisome inheritance; co-fractionates with peroxisome membranes and co-localizes with peroxisomes in vivo; physically interacts with the myosin V motor Myo2p; INP2 is not an essential gene
YOR084W	LPX1	Known	Peroxisome		Homogeneous in Matrix	0	No	yes						Peroxisomal matrix-localized lipase; required for normal peroxisome morphology; contains a peroxisomal targeting signal type 1 (PTS1) and a lipase motif; peroxisomal import requires the PTS1 receptor, Pex5p and self-interaction; transcriptionally activated by Yrm1p along with genes involved in multidrug resistance; oleic acid inducible
YIR034C	LYS1	Known	Cytosol		Homogeneous in Matrix	0	No	yes						Saccharopine dehydrogenase (NAD+, L-lysine-forming); catalyzes the conversion of saccharopine to L-lysine, which is the final step in the lysine biosynthesis pathway; also has mRNA binding activity
YDR234W	LYS4	Known	Mitochondria		Missing from screen	0	No	yes						Homoaconitase; catalyzes the conversion of homocitrate to homoisocitrate, which is a step in the lysine biosynthesis pathway
YOL126C	MDH2	Known	Cytosol		Homogeneous in Matrix	0	No	yes - piggybacking on Mdh3					ENSG00000146701	Cytoplasmic malate dehydrogenase; one of three isozymes that catalyze interconversion of malate and oxaloacetate; involved in the glyoxylate cycle and gluconeogenesis during growth on two-carbon compounds; interacts with Pck1p and Fbp1; mutation in human homolog MDH2 causes early-onset severe encephalopathy
YDL078C	MDH3	Known	Peroxisome		Homogeneous in Matrix	0	No	yes					ENSG00000146701	Peroxisomal malate dehydrogenase; catalyzes interconversion of malate and oxaloacetate; involved in the glyoxylate cycle; mutation in human homolog MDH2 causes early-onset severe encephalopathy
YJL112W	MDV1	Known	Mitochondria		Missing from screen	0								Peripheral protein of cytosolic face of mitochondrial outer membrane; required for mitochondrial fission; interacts with Fis1p and with the self-assembled oligomeric form of the dynamin-related GTPase Dnm1p; contains WD repeats; MDV1 has a paralog, CAF4, that arose from the whole genome duplication
YBL039W-B	MIN6	Known	Peroxisome		Missing from screen	1								Mitochondrial protein of unknown function; mCherry fusion protein localizes to the vacuole
YNL117W	MLS1	Known	Peroxisome, Cytosol		Homogeneous in Matrix	0	No	yes						Malate synthase, enzyme of the glyoxylate cycle; involved in utilization of non-fermentable carbon sources; expression is subject to carbon catabolite repression; localizes in peroxisomes during growth on oleic acid, otherwise cytosolic; can accept butyryl-CoA as acyl-CoA donor in addition to traditional substrate acetyl-CoA
YIR031C	MLS2, DAL7	Known	Peroxisome		Homogeneous in Matrix	0	No	yes						Malate synthase; can accept butyryl-CoA as acyl-CoA donor in addition to traditional substrate acetyl-CoA; recycles glyoxylate generated during allantoin degradation; SWAT-GFP and mCherry fusion proteins localize to the cytosol; expression sensitive to nitrogen catabolite repression and induced by allophanate, an intermediate in allantoin degradation
YGR028W	MSP1	Known	Peroxisome, Mitochondria		Missing from screen	1							ENSG00000138138; ENSG00000283024	Highly-conserved N-terminally anchored AAA-ATPase; distributed in the mitochondrial outer membrane and peroxisomes; involved in mitochondrial protein sorting; functions as an extraction engine in local organelle surveillance to remove and initiate degradation of mistargeted proteins, ensuring fidelity of organelle-specific localization of tail-anchored proteins; contains an N-terminal transmembra…
YBR255W	MTC4	Known	Peroxisome, Lipid droplets		Homogeneous in Matrix	1	No	yes						Protein of unknown function; required for normal growth rate at 15 degrees C; green fluorescent protein (GFP)-fusion protein localizes to the cytoplasm in a punctate pattern; mtc4 is synthetically sick with cdc13-1
YGL067W	NPY1	Known	Peroxisome		Homogeneous in Matrix	0	No	yes					ENSG00000112874; ENSG00000166321	NADH diphosphatase (pyrophosphatase); hydrolyzes the pyrophosphate linkage in NADH and related nucleotides; localizes to peroxisomes; nudix hydrolase family member
YLR151C	PCD1	Known	Peroxisome		Homogeneous on membrane or membrane periphery	0							ENSG00000140876; ENSG00000167799	8-oxo-dGTP diphosphatase; prevents spontaneous mutagenesis via sanitization of oxidized purine nucleoside triphosphates; can also act as peroxisomal pyrophosphatase with specificity for coenzyme A and CoA derivatives, may function to remove potentially toxic oxidized CoA disulfide from peroxisomes to maintain the capacity for beta-oxidation of fatty acids; nudix hydrolase family member; similar E…
YBR222C	PCS60	Known	Peroxisome		Homogeneous in Matrix	0	No	yes					ENSG00000176715	Oxalyl-CoA synthetase; capable of catalyzing conversion of oxalate to oxalyl-CoA; catalyzes first step in pathway of oxalate degradation that functions to protect yeast from inhibitory effects of oxalate; peroxisomal protein that binds mRNA; localizes to both peroxisomal peripheral membrane and matrix, expression is highly inducible by oleic acid; similar to E. coli long chain acyl-CoA synthetase
YKL197C	PEX1	Known	Peroxisome		Homogeneous on membrane or membrane periphery	0							ENSG00000127980	AAA-peroxin; heterodimerizes with AAA-peroxin Pex6p and participates in the recycling of peroxisomal signal receptor Pex5p from the peroxisomal membrane to the cystosol; induced by oleic acid and upregulated during anaerobiosis; mutations in human PEX1 can lead to severe peroxisomal disorders and early death
YJL210W	PEX2	Known	Peroxisome		Peroxisomes are not enlarged	0							ENSG00000164751	RING-finger peroxin and E3 ubiquitin ligase; peroxisomal membrane protein with a C-terminal zinc-binding RING domain, forms translocation subcomplex with Pex10p and Pex12p which functions in peroxisomal matrix protein import
YDR329C	PEX3	Known	Peroxisome, Endoplasmic reticulum		Compartmentalize on membrane or membrane periphery	2							ENSG00000034693	Peroxisomal membrane protein (PMP); required for proper localization and stability of PMPs; anchors peroxisome retention factor Inp1p at the peroxisomal membrane; interacts with Pex19p
YGR133W	PEX4	Known	Peroxisome		Homogeneous on membrane or membrane periphery	0							ENSG00000184182	Peroxisomal ubiquitin conjugating enzyme; required for peroxisomal matrix protein import and peroxisome biogenesis
YDR244W	PEX5	Known	Peroxisome, Cytosol		Peroxisomes are not enlarged	0	No	-					ENSG00000139197; ENSG00000288217	Peroxisomal membrane signal receptor for peroxisomal matrix proteins; receptor for the C-terminal tripeptide signal sequence (PTS1) of peroxisomal matrix proteins; required for peroxisomal matrix protein import; also proposed to have PTS1-receptor independent functions
YNL329C	PEX6	Known	Peroxisome		Homogeneous on membrane or membrane periphery	0							ENSG00000124587	AAA-peroxin; heterodimerizes with AAA-peroxin Pex1p and participates in the recycling of peroxisomal signal receptor Pex5p from the peroxisomal membrane to the cystosol; mutations in human PEX6 can lead to severe peroxisomal disorders and early death
YDR142C	PEX7	Known	Peroxisome, Cytosol		Homogeneous in Matrix	0	-	No					ENSG00000112357	Peroxisomal signal receptor for peroxisomal matrix proteins; recognizes the N-terminal nonapeptide signal (PTS2); WD repeat protein; defects in human homolog cause lethal rhizomelic chondrodysplasia punctata (RCDP)
YGR077C	PEX8	Known	Peroxisome		Compartmentalize in matrix	0	No	yes						Intraperoxisomal organizer of the peroxisomal import machinery; organizes the formation of the importomer complex, bridging the docking complex with the RING finger complex; tightly associated with the lumenal face of the peroxisomal membrane; essential for peroxisome biogenesis; binds PTS1-signal receptor Pex5p, and PTS2-signal receptor Pex7p
YMR018W	PEX9	Known	Peroxisome, Cytosol		Transversing the membrane	0	No	No					ENSG00000114757	Peroxisomal membrane signal receptor for peroxisomal matrix proteins; oleate-inducible condition-specific import receptor for a subset of PTS1-containing matrix proteins; localizes to both the cytosol and the peroxisomal membrane; similar to human PEX5Rp, a peroxin protein 5 related protein; paralog of Pex5p
YDR265W	PEX10	Known	Peroxisome		Peroxisomes are not enlarged	0 or 4							ENSG00000157911	Peroxisomal membrane E3 ubiquitin ligase; required for for Ubc4p-dependent Pex5p ubiquitination and peroxisomal matrix protein import; contains zinc-binding RING domain; mutations in human homolog cause various peroxisomal disorders
YOL147C	PEX11	Known	Peroxisome, Endoplasmic reticulum		Homogeneous on membrane or membrane periphery	0							ENSG00000131779; ENSG00000166821	Peroxisomal protein required for medium-chain fatty acid oxidation; also required for peroxisome proliferation, possibly by inducing membrane curvature; localization regulated by phosphorylation; transcription regulated by Adr1p and Pip2p-Oaf1p
YMR026C	PEX12	Known	Peroxisome		Compartmentalize on membrane or membrane periphery	0							ENSG00000108733	C3HC4-type RING-finger peroxin and E3 ubiquitin ligase; required for peroxisome biogenesis and peroxisomal matrix protein import; forms translocation subcomplex with Pex2p and Pex10p; mutations in human homolog cause peroxisomal disorder
YLR191W	PEX13	Known	Peroxisome		Homogeneous on membrane or membrane periphery	2							ENSG00000162928	Peroxisomal importomer complex component; integral peroxisomal membrane protein required for docking and translocation of peroxisomal matrix proteins; interacts with the PTS1 signal recognition factor Pex5p and the PTS2 signal recognition factor Pex7p; forms a complex with Pex14p and Pex17p; human homolog PEX13 complements yeast null mutant
YGL153W	PEX14	Known	Peroxisome		Homogeneous on membrane or membrane periphery	0							ENSG00000142655	Central component of the peroxisomal importomer complex; peroxisomal protein import machinery docking complex component; interacts with both PTS1 (Pex5p) and PTS2 (Pex7p) peroxisomal matrix protein signal recognition factors and membrane receptor Pex13p
YOL044W	PEX15	Known	Peroxisome		Homogeneous on membrane or membrane periphery	1								Tail-anchored type II integral peroxisomal membrane protein; required for peroxisome biogenesis; cells lacking Pex15p mislocalize peroxisomal matrix proteins to cytosol; overexpression results in impaired peroxisome assembly
YNL214W	PEX17	Known	Peroxisome		Homogeneous on membrane or membrane periphery	1								Membrane peroxin of the peroxisomal importomer complex; complex facilitates the import of peroxisomal matrix proteins; required for peroxisome biogenesis
YHR160C	PEX18	Known	Peroxisome, Cytosol		Homogeneous in Matrix	0	No	yes						Peroxin; required for targeting of peroxisomal matrix proteins containing PTS2; interacts with Pex7p; partially redundant with Pex21p; primarily responsible for peroxisomal import during growth on oleate, and expression is induced during oleate growth
YDL065C	PEX19	Known	Peroxisome, Endoplasmic reticulum, Cytosol		Homogeneous on membrane or membrane periphery	0							ENSG00000162735; ENSG00000258465	Chaperone and import receptor for newly-synthesized class I PMPs; binds peroxisomal membrane proteins (PMPs) in the cytoplasm and delivers them to the peroxisome for subsequent insertion into the peroxisomal membrane; interacts with Myo2p and contributes to peroxisome partitioning
YGR239C	PEX21	Known	Peroxisome, Cytosol		Homogeneous on membrane or membrane periphery	0								Peroxin required for peroxisomal matrix protein targeting; acts on proteins containing the PTS2 targeting sequence; interacts with Pex7p; constitutively expressed; partially redundant with Pex18p; required for import of the Gpd1p-Pnc1p heterodimer in which only Gpd1p has a peroxisomal targeting signal; relative distribution to cytoplasmic foci increases upon DNA replication stress
YAL055W	PEX22	Known	Cytosol		Missing from screen	1								Putative peroxisomal membrane protein; required for import of peroxisomal proteins; functionally complements a Pichia pastoris pex22 mutation
YPL112C	PEX25	Known	Peroxisome		Homogeneous on membrane or membrane periphery	0								Peripheral peroxisomal membrane peroxin; required for the regulation of peroxisome size and maintenance, recruits GTPase Rho1p to peroxisomes, induced by oleate, interacts with Pex27p; PEX25 has a paralog, PEX27, that arose from the whole genome duplication
YOR193W	PEX27	Known	Peroxisome		Compartmentalize on membrane or membrane periphery	0								Peripheral peroxisomal membrane protein; involved in controlling peroxisome size and number, interacts with Pex25p; PEX27 has a paralog, PEX25, that arose from the whole genome duplication
YHR150W	PEX28	Known	Peroxisome		Localize to Endoplasmic reticulum	4								Peroxisomal integral membrane peroxin; involved in the regulation of peroxisomal size, number and distribution; genetic interactions suggest that Pex28p and Pex29p act at steps upstream of those mediated by Pex30p, Pex31p, and Pex32p
YDR479C	PEX29	Known	Peroxisome, Endoplasmic reticulum		Localize to Endoplasmic reticulum	4								ER-resident protein involved in peroxisomal biogenesis; ER-localized protein that associates with peroxisomes; interacts with Pex30p and reticulons Rtn1p and Yop1p to regulate peroxisome biogenesis from the ER; role in peroxisomal-destined vesicular flow from the ER; regulates peroxisomal size, number and distribution; Pex28p and Pex29p may act at steps upstream of those mediated by Pex30p, Pex31…
YLR324W	PEX30	Known	Peroxisome, Endoplasmic reticulum		Signal below threshold	4								ER-resident protein involved in peroxisomal biogenesis; ER-localized protein that associates with peroxisomes; interacts with Pex29p and reticulons Rtn1p and Yop1p to regulate peroxisome biogenesis from the ER; role in peroxisomal-destined vesicular flow from the ER; partially redundant with Pex31p; may function at a step downstream of steps mediated by Pex28p and Pex29p; PEX30 has a paralog, PEX…
YGR004W	PEX31	Known	Peroxisome, Endoplasmic reticulum		Localize to Endoplasmic reticulum	4								Peroxisomal integral membrane protein; involved in negative regulation of peroxisome size; partially functionally redundant with Pex30p and Pex32p; probably acts at a step downstream of steps mediated by Pex28p and Pex29p; PEX31 has a paralog, PEX30, that arose from the whole genome duplication
YBR168W	PEX32	Known	Peroxisome		Localize to Endoplasmic reticulum	4								Peroxisomal integral membrane protein; involved in negative regulation of peroxisome size; partially functionally redundant with Pex31p; genetic interactions suggest action at a step downstream of steps mediated by Pex28p and Pex29p
YCL056C	PEX34	Known	Peroxisome		Homogeneous on membrane or membrane periphery	2								Protein that regulates peroxisome populations; peroxisomal integral membrane protein; interacts with Pex11p, Pex25p, and Pex27p to control both constitutive peroxisome division and peroxisome morphology and abundance during peroxisome proliferation
YGR168C	PEX35	Known	Peroxisome		Homogeneous on membrane or membrane periphery	5								Putative protein of unknown function; YGR168C is not an essential gene
YGL037C	PNC1	Known	Peroxisome, Cytosol		Homogeneous in Matrix	0	Yes	No						Nicotinamidase that converts nicotinamide to nicotinic acid; part of the NAD(+) salvage pathway; required for life span extension by calorie restriction; lacks a peroxisomal targeting signal but is imported into peroxisomes via binding to Gpd1p; PNC1 expression responds to all known stimuli that extend replicative life span; protein increases in abundance and relative distribution to cytoplasmic …
YIL160C	POT1	Known	Peroxisome, Mitochondria		Homogeneous in Matrix	0	Yes	No					ENSG00000060971	3-ketoacyl-CoA thiolase with broad chain length specificity; cleaves 3-ketoacyl-CoA into acyl-CoA and acetyl-CoA during beta-oxidation of fatty acids
YGL205W	POX1	Known	Peroxisome		Compartmentalize in matrix	0	No	yes					ENSG00000161533; ENSG00000168306	Fatty-acyl coenzyme A oxidase; involved in the fatty acid beta-oxidation pathway; localized to the peroxisomal matrix
YOR090C	PTC5	Known	Mitochondria		Missing from screen	0	No	yes					ENSG00000164951; ENSG00000172840	Mitochondrial type 2C protein phosphatase (PP2C); involved in regulation of pyruvate dehydrogenase activity by dephosphorylating the serine 133 of the Pda1p subunit; localizes to the intermembrane space and is imported via the presequence pathway and processed by the inner membrane protease (Imp1p-Imp2p); acts in concert with kinases Pkp1p and Pkp2p and phosphatase Ptc6p
YPL147W	PXA1	Known	Peroxisome		Homogeneous on membrane or membrane periphery	5							ENSG00000101986; ENSG00000173208; ENSG00000117528	Subunit of heterodimeric peroxisomal ABC transport complex, with Pxa2p; required for import of long-chain fatty acids into peroxisomes; similar to human adrenoleukodystrophy transporters ABCD1and ABCD2, and ALD-related proteins; mutations in ABCD1 cause X-linked adrenoleukodystrophy (X-ALD), a peroxisomal disorder; human ABCD1 and ABCD2 can each partially complement yeast pxa1 pxa2 double null mu…
YKL188C	PXA2	Known	Peroxisome		Homogeneous on membrane or membrane periphery	5 or 7							ENSG00000101986; ENSG00000173208	Subunit of heterodimeric peroxisomal ABC transport complex, with Pxa1p; required for import of long-chain fatty acids into peroxisomes; similar to human adrenoleukodystrophy transportesr ABCD1 and ABCD2, and ALD-related proteins; mutations in ABCD1 cause X-linked adrenoleukodystrophy (X-ALD), a peroxisomal disorder; human ABCD1 and ABCD2 can each partially complement yeast pxa1 pxa2 double null m…
YEL020C	PXP1	Known	Peroxisome		Homogeneous in Matrix	0	No	yes					ENSG00000131373	Peroxisomal matrix protein; well-conserved in fungi; contains tripartite homology domain of thiamine pyrophosphate (TPP) enzymes; targeted to peroxisomes by Pex5p; contains low sequence identity with Pdc1p; mRNA identified as translated by ribosome profiling data
YJR111C	PXP2	Known	Peroxisome		Missing from screen	0	No	yes						Peroxisomal matrix protein with naturally active promoter; well-conserved in fungi; localized to peroxisomes under physiological growth conditions; levels of some amino acids are altered upon both knockout and overexpression, suggesting potential involvement of Pxp2p in amino acid metabolism or related cellular metabolic processes (needs further study); GFP-fusion protein displays inherent dual l…
YNL202W	SPS19	Known	Peroxisome		Homogeneous in Matrix	0	No	yes					ENSG00000242612; ENSG00000274296	Peroxisomal 2,4-dienoyl-CoA reductase; auxiliary enzyme of fatty acid beta-oxidation; homodimeric enzyme required for growth and sporulation on petroselineate medium; expression induced during late sporulation and in the presence of oleate
YLR389C	STE23	Known	Mitochondria		Missing from screen	0							ENSG00000119912	Metalloprotease; involved in N-terminal processing of pro-a-factor to mature form; expressed in both haploids and diploids; one of two yeast homologs of human insulin-degrading enzyme (hIDE); homolog Axl1p is also involved in processing of pro-a-factor
YGL184C	STR3	Known	Peroxisome		Homogeneous in Matrix	0	No	yes					ENSG00000116761	Peroxisomal cystathionine beta-lyase; converts cystathionine into homocysteine; may be redox regulated by Gto1p; involved in the release of the aromatic thiol 3-mercaptohexanol during wine fermentation
YJR019C	TES1	Known	Peroxisome		Homogeneous in Matrix	0	No	yes					ENSG00000101473	Peroxisomal acyl-CoA thioesterase; likely to be involved in fatty acid oxidation rather than fatty acid synthesis; conserved protein also found in human peroxisomes; TES1 mRNA levels increase during growth on fatty acids
YMR304W	UBP15	Known	Peroxisome, Cytosol		Homogeneous on membrane or membrane periphery	0							ENSG00000187555	Ubiquitin-specific protease involved in protein deubiquitination; forms a complex with AAA peroxins Pex1p and Pex6p; deubiquitinates mono- and polyubiquitinated forms of Pex5p; deubiquitinates Clb5p, counteracting APC activity, and facilitating both Clb5p accumulation and S phase entry; physically interacts with anaphase-promoting complex/cyclosome (APC/C) activator, Cdh1p; catalytic activity reg…
YKR001C	VPS1	Known	Peroxisome, Vacuole, Endosome		Missing from screen	0							ENSG00000087470	Dynamin-like GTPase required for vacuolar sorting; promotes fission of retrograde transport carriers from endosome; also involved in actin cytoskeleton organization, endocytosis, late Golgi-retention of some proteins, regulation of peroxisome biogenesis
YIL089W	YIL089W	Known	Peroxisome, Endoplasmic reticulum, Vacuole		Missing from screen	3								Protein of unknown function found in the ER and vacuole lumen; overexpression of YIL089W affects endocytic protein trafficking
Legend:
* Analysis was performed only for the newly-identified peroxisomal proteins. Only proteins that when tagged at their N' with GFP visualized in at least one localization similar to the annotation in "SGD cellular compartment" were considered as dualy localized proteins, and were marked with color according their catagory of dual localizaton.
§ TopologYeast is a grafical output of 9 highly utilized prediction algorythms for Trans-Membrane Domains (TMDs) of Yeast proteins. Reference: Protein Topology Prediction Algorithms Systematically Investigated in the Yeast Saccharomyces cerevisiae. 2019. Weill, U., N. Cohen, A. Fadel, S. Ben-Dor, and M. Schuldiner. BioEssays. 41:1–7. doi:10.1002/bies.201800252.
# For the newly-identified peroxisomal proteins, the information here comes from screens that were performed in this study. For the known peroxisomal proteins, the information here comes from both screens that were done in this study and information curated from published literature, only for established matrix proteins.
^ Analysis was performed only for the newly-identify peroxisomal proteins
