## Supplemental Table 8 for "Systematic multi-level analysis of an organelle proteome reveals new peroxisomal functions"

### Sheet: Sheet1
Table S8: Yeast strains and primers used in this study
Strain number	Strain name	Genotype	Comments	Mating type	Forward (Fw) primer number	Fw primer name	Fw primer seq	Reverse (Rv) primer number	Rv primer name	Rv primer seq	Plasmid used to create the strain	Based on strain
yMS3021	Pex3-mCherry	his3delta1 leu2delta0 lys2+/lys+ met15delta0 ura3delta0 can1∆::STE2pr-sp HIS5 lyp1∆::STE3pr-LEU2 PEX3-mCherry-NAT	SGA ready strain. Used as a marker for peroxisome cellular localization	@	2545	PEX3 C' tag pFA6 F	CAGCAACTTTGGCGTCTCCAGCTCGTTTTCCTTCAAGCCTcggatccccgggttaattaa	2546	PEX3 C' tag pFA6 R	ATATATTCTGGTGTGAGTGTCAGTACTTATTCAGAGATTAgaattcgagctcgtttaaac	pMS278	yMS721
yMS4395	NOP1pr-GFP-Ayt1+Pex3-mCherry	his3delta1 leu2delta0 lys2+/lys+ met15delta0 ura3delta0 can1∆::STE2pr-sp HIS5 lyp1∆::STE3pr-LEU2 PEX3-mCherry-NAT URA3-NOP1pr-GFP-AYT1	Used to validate peroxisomal localization by re-tagging, PCR, microscopy and western blot	@	5200	AYT1 SWAT N' tag pYM F	CGGACGTGACTATAAATTTCACTTTGAAGGTAGATGGATGcgtacgctgcaggtcgac	5482	AYT1 SWAT N' tag pYM R	CACTTTTTGTACGTTTCTGAGAGATGATCTTGACTCTAAAcatcgatgaattctctgtcg	pMS555	yMS3021
yMS4396	NOP1pr-GFP-Bud16+Pex3-mCherry	his3delta1 leu2delta0 lys2+/lys+ met15delta0 ura3delta0 can1∆::STE2pr-sp HIS5 lyp1∆::STE3pr-LEU2 PEX3-mCherry-NAT URA3-NOP1pr-GFP-BUD16	Used to validate peroxisomal localization by re-tagging, PCR, microscopy and western blot	@	5201	BUD16 SWAT N' tag pYM F	GTTTGGTCTGCAGTAGCTATCGAAAAATTACGAAAAAATGcgtacgctgcaggtcgac	5483	BUD16 SWAT N' tag pYM R	ATCCATGTACAACATGAGACTGCGTGGCCAAGAGACGAGGcatcgatgaattctctgtcg	pMS555	yMS3021
yMS4397	NOP1pr-GFP-Fsh3+Pex3-mCherry	his3delta1 leu2delta0 lys2+/lys+ met15delta0 ura3delta0 can1∆::STE2pr-sp HIS5 lyp1∆::STE3pr-LEU2 PEX3-mCherry-NAT URA3-NOP1pr-GFP-FSH3	Used to validate peroxisomal localization by re-tagging, PCR, microscopy and western blot	@	5205	FSH3 SWAT N' tag pYM F	CAAACTGAATTCTACCACAAACCCCAGAATTATTATTATGcgtacgctgcaggtcgac	5484	FSH3 SWAT N' tag pYM R	GGACAAAACCATGTAGCATTAGAACTTTCTTCTTTTCACTcatcgatgaattctctgtcg	pMS555	yMS3021
yMS4398	NOP1pr-GFP-Glr1+Pex3-mCherry	his3delta1 leu2delta0 lys2+/lys+ met15delta0 ura3delta0 can1∆::STE2pr-sp HIS5 lyp1∆::STE3pr-LEU2 PEX3-mCherry-NAT URA3-NOP1pr-GFP-GLR1	Used to validate peroxisomal localization by re-tagging, PCR, microscopy and western blot	@	5207	GLR1 SWAT N' tag pYM F	TATATATATCTATTTACATATTAGTTTACAGAACTTTATGcgtacgctgcaggtcgac	5485	GLR1 SWAT N' tag pYM R	TTATCTGTAGACTTCTAAATGTTTGTTTGGTTGCAGAAAGcatcgatgaattctctgtcg	pMS555	yMS3021
yMS4399	NOP1pr-GFP-Pmu1+Pex3-mCherry	his3delta1 leu2delta0 lys2+/lys+ met15delta0 ura3delta0 can1∆::STE2pr-sp HIS5 lyp1∆::STE3pr-LEU2 PEX3-mCherry-NAT URA3-NOP1pr-GFP-PMU1	Used to validate peroxisomal localization by re-tagging, PCR, microscopy and western blot	@	5208	PMU1 SWAT N' tag pYM F	GACTCTGCTGCGTGAAATCACCAACAGTTATTCAACAATGcgtacgctgcaggtcgac	5486	PMU1 SWAT N' tag pYM R	TTGGATATGCAGCAAAATATCCTGGGACTGCTCTGAGTGAcatcgatgaattctctgtcg	pMS555	yMS3021
yMS4400	NOP1pr-GFP-Tos3+Pex3-mCherry	his3delta1 leu2delta0 lys2+/lys+ met15delta0 ura3delta0 can1∆::STE2pr-sp HIS5 lyp1∆::STE3pr-LEU2 PEX3-mCherry-NAT URA3-NOP1pr-GFP-TOS3	Used to validate peroxisomal localization by re-tagging, PCR, microscopy and western blot	@	5210	TOS3 SWAT N' tag pYM F	CACATATTCTGCATATAAAAAGGAAGCTTTGAAGAATATGcgtacgctgcaggtcgac	5487	TOS3 SWAT N' tag pYM R	ATGATCGAGGCAGCGGCTGAACAGGTTCTTTAAGTAGTACcatcgatgaattctctgtcg	pMS555	yMS3021
yMS4401	NOP1pr-GFP-Afr1+Pex3-mCherry	his3delta1 leu2delta0 lys2+/lys+ met15delta0 ura3delta0 can1∆::STE2pr-sp HIS5 lyp1∆::STE3pr-LEU2 PEX3-mCherry-NAT URA3-NOP1pr-GFP-AFR1	Used to validate peroxisomal localization by re-tagging, PCR, microscopy and western blot	@	5212	AFR1 SWAT N' tag pYM F	AGGCCATATTAGGTGTTACCACAAACTGCTGATAATAATGcgtacgctgcaggtcgac	5488	AFR1 SWAT N' tag pYM R	GTATGGGTTGGTTTTCTTGTGCAGATAGATATGAGCCCTCcatcgatgaattctctgtcg	pMS555	yMS3021
yMS4402	NOP1pr-GFP-Ndl1+Pex3-mCherry	his3delta1 leu2delta0 lys2+/lys+ met15delta0 ura3delta0 can1∆::STE2pr-sp HIS5 lyp1∆::STE3pr-LEU2 PEX3-mCherry-NAT URA3-NOP1pr-GFP-NDL1	Used to validate peroxisomal localization by re-tagging, PCR, microscopy and western blot	@	5216	NDL1 SWAT N' tag pYM F	CCAAGGGACATATACGTGCAACAATTGCGACTTTCCTATGcgtacgctgcaggtcgac	5491	NDL1 SWAT N' tag pYM R	AGATTATCTGTATAGCTGTTTCCAAATCCAAATTCGGCACcatcgatgaattctctgtcg	pMS555	yMS3021
yMS4403	NOP1pr-GFP-Gid7+Pex3-mCherry	his3delta1 leu2delta0 lys2+/lys+ met15delta0 ura3delta0 can1∆::STE2pr-sp HIS5 lyp1∆::STE3pr-LEU2 PEX3-mCherry-NAT URA3-NOP1pr-GFP-GID7	Used to validate peroxisomal localization by re-tagging, PCR, microscopy and western blot	@	5217	GID7 SWAT N' tag pYM F	AACACTTCCAAGGGGGCGTACTACTTCAACTAATAAAATGcgtacgctgcaggtcgac	5492	GID7 SWAT N' tag pYM R	TGTCATTGTTCAACACGTATGCGATCTTATTAGTGTGTGAcatcgatgaattctctgtcg	pMS555	yMS3021
yMS4404	NOP1pr-GFP-Gmc2+Pex3-mCherry	his3delta1 leu2delta0 lys2+/lys+ met15delta0 ura3delta0 can1∆::STE2pr-sp HIS5 lyp1∆::STE3pr-LEU2 PEX3-mCherry-NAT URA3-NOP1pr-GFP-GMC2	Used to validate peroxisomal localization by re-tagging, PCR, microscopy and western blot	@	5218	GMC2 SWAT N' tag pYM F	ATTAAGCAACGAAGAAGAGAAAAGCGGAACTATAACCATGcgtacgctgcaggtcgac	5493	GMC2 SWAT N' tag pYM R	CGTTCTCAGATGATTGCCTAGGGACTTCCGTAGTATCACTcatcgatgaattctctgtcg	pMS555	yMS3021
yMS4406	NOP1pr-GFP-Rim20+Pex3-mCherry	his3delta1 leu2delta0 lys2+/lys+ met15delta0 ura3delta0 can1∆::STE2pr-sp HIS5 lyp1∆::STE3pr-LEU2 PEX3-mCherry-NAT URA3-NOP1pr-GFP-RIM20	Used to validate peroxisomal localization by re-tagging, PCR, microscopy and western blot	@	5228	RIM20 SWAT N' tag pYM F	AGAGTATTATTATCTATGGAGATCCAGGCAGTGTGACATGcgtacgctgcaggtcgac	5496	RIM20 SWAT N' tag pYM R	CTTCTAAAGTTCGCTTAAGTGGAATGGCAAGCAGTTCACTcatcgatgaattctctgtcg	pMS555	yMS3021
yMS4407	NOP1pr-GFP-Rbg1+Pex3-mCherry	his3delta1 leu2delta0 lys2+/lys+ met15delta0 ura3delta0 can1∆::STE2pr-sp HIS5 lyp1∆::STE3pr-LEU2 PEX3-mCherry-NAT URA3-NOP1pr-GFP-RBG1	Used to validate peroxisomal localization by re-tagging, PCR, microscopy and western blot	@	5234	RBG1 SWAT N' tag pYM F	GCAGTAGGTGCAAGCGTAGAGTTGTTGATTGAGCAAAATGcgtacgctgcaggtcgac	5501	RBG1 SWAT N' tag pYM R	TTTCATCTTCGATAGCTTTGATTTTTTCAACTGTAGTAGAcatcgatgaattctctgtcg	pMS555	yMS3021
yMS4408	NOP1pr-GFP-Ybr072c-a+Pex3-mCherry	his3delta1 leu2delta0 lys2+/lys+ met15delta0 ura3delta0 can1∆::STE2pr-sp HIS5 lyp1∆::STE3pr-LEU2 PEX3-mCherry-NAT URA3-NOP1pr-GFP-YBR072C-A	Used to validate peroxisomal localization by re-tagging, PCR, microscopy and western blot	@	5238	YBR072C-A SWAT N' tag pYM F	TTTTTTAGCTCTTCGCGTTTTATTTTTTATTTTCTTGATGcgtacgctgcaggtcgac	5505	YBR072C-A SWAT N' tag pYM R	TTCTGGGAAAGGCATTTTTACTCGATCGCGTTAATATATGcatcgatgaattctctgtcg	pMS555	yMS3021
yMS4409	NOP1pr-GFP-Ygr127w+Pex3-mCherry	his3delta1 leu2delta0 lys2+/lys+ met15delta0 ura3delta0 can1∆::STE2pr-sp HIS5 lyp1∆::STE3pr-LEU2 PEX3-mCherry-NAT URA3-NOP1pr-GFP-YGR127W	Used to validate peroxisomal localization by re-tagging, PCR, microscopy and western blot	@	5241	YGR127W SWAT N' tag pYM F	GCTAAAGTATTAAAAACCAAAAACTAACGAACAAATAATGcgtacgctgcaggtcgac	5507	YGR127W SWAT N' tag pYM R	GTTCATAGTCAGGATGTGCCCTTGTGGCCATTAAAATGCAcatcgatgaattctctgtcg	pMS555	yMS3021
yMS4410	NOP1pr-GFP-Tad3+Pex3-mCherry	his3delta1 leu2delta0 lys2+/lys+ met15delta0 ura3delta0 can1∆::STE2pr-sp HIS5 lyp1∆::STE3pr-LEU2 PEX3-mCherry-NAT URA3-NOP1pr-GFP-TAD3	Used to validate peroxisomal localization by re-tagging, PCR, microscopy and western blot	@	5559	TAD3 SWAT N' tag pYM F	ACCTCAGAAGGATAATATTCATGAGGGCGTGTTAGTTATGcgtacgctgcaggtcgac	5516	TAD3 SWAT N' tag pYM R	TCTGATAATCGATTTTTAGCGGATTATTAACTTTCTTAACcatcgatgaattctctgtcg	pMS555	yMS3021
yMS4411	NOP1pr-GFP-Pre2+Pex3-mCherry	his3delta1 leu2delta0 lys2+/lys+ met15delta0 ura3delta0 can1∆::STE2pr-sp HIS5 lyp1∆::STE3pr-LEU2 PEX3-mCherry-NAT URA3-NOP1pr-GFP-PRE2	Used to validate peroxisomal localization by re-tagging, PCR, microscopy and western blot	@	5560	PRE2 SWAT N' tag pYM F	AAGAAACCAGAAAGAAAAGAAGGAAAAAAAAACAAACATGcgtacgctgcaggtcgac	5517	PRE2 SWAT N' tag pYM R	CCAATCTGTTTGGTACACTGAAACTATCGGCAATAGCTTGcatcgatgaattctctgtcg	pMS555	yMS3021
yMS4412	NOP1pr-GFP-Tsr3+Pex3-mCherry	his3delta1 leu2delta0 lys2+/lys+ met15delta0 ura3delta0 can1∆::STE2pr-sp HIS5 lyp1∆::STE3pr-LEU2 PEX3-mCherry-NAT URA3-NOP1pr-GFP-TSR3	Used to validate peroxisomal localization by re-tagging, PCR, microscopy and western blot	@	5236	TSR3 SWAT N' tag pYM F	GAACTTCTCGCGTAAGACAGTTGAGTAAGCAGTAACAATGcgtacgctgcaggtcgac	5503	TSR3 SWAT N' tag pYM R	TTCCATTTTTGGGTTCGTGCATCTTATTTTTACCTTTTCCcatcgatgaattctctgtcg	pMS555	yMS3021
yMS4413	NOP1pr-GFP-Pbp4+Pex3-mCherry	his3delta1 leu2delta0 lys2+/lys+ met15delta0 ura3delta0 can1∆::STE2pr-sp HIS5 lyp1∆::STE3pr-LEU2 PEX3-mCherry-NAT URA3-NOP1pr-GFP-PBP4	Used to validate peroxisomal localization by re-tagging, PCR, microscopy and western blot	@	5235	PBP4 SWAT N' tag pYM F	TATTTACGATACAATTTTCCCTTTAATCTAGTACGAAATGcgtacgctgcaggtcgac	5502	PBP4 SWAT N' tag pYM R	AGGAGGTTCTGCCATCTACACTGGTTGTTGAGGTTGTTGTcatcgatgaattctctgtcg	pMS555	yMS3021
yMS4414	NOP1pr-GFP-Tyc1+Pex3-mCherry	his3delta1 leu2delta0 lys2+/lys+ met15delta0 ura3delta0 can1∆::STE2pr-sp HIS5 lyp1∆::STE3pr-LEU2 PEX3-mCherry-NAT URA3-NOP1pr-GFP-TYC1	Used to validate peroxisomal localization by re-tagging, PCR, microscopy and western blot	@	5239	TYC1 SWAT N' tag pYM F	TATTTTTCAAGATTTGGTTCCAGGTTTTTCCCCAGAAATGcgtacgctgcaggtcgac	5506	TYC1 SWAT N' tag pYM R	CTTTTGAGAACTTCCTTGAAAACCAATCATCTAGCACTTTcatcgatgaattctctgtcg	pMS555	yMS3021
yMS4415	NOP1pr-GFP-Yhl045w+Pex3-mCherry	his3delta1 leu2delta0 lys2+/lys+ met15delta0 ura3delta0 can1∆::STE2pr-sp HIS5 lyp1∆::STE3pr-LEU2 PEX3-mCherry-NAT URA3-NOP1pr-GFP-YHL045W	Used to validate peroxisomal localization by re-tagging, PCR, microscopy and western blot	@	5242	YHL045W SWAT N' tag pYM F	CTCCATATCTCATCTTTCACAGAATTTGATTATCACTATGcgtacgctgcaggtcgac	5508	YHL045W SWAT N' tag pYM R	CTATAAAGATGCATGCCTCGTTTAAAAACAATAACATCTTcatcgatgaattctctgtcg	pMS555	yMS3021
yMS4416	NOP1pr-GFP-Ykl050c+Pex3-mCherry	his3delta1 leu2delta0 lys2+/lys+ met15delta0 ura3delta0 can1∆::STE2pr-sp HIS5 lyp1∆::STE3pr-LEU2 PEX3-mCherry-NAT URA3-NOP1pr-GFP-YKL050C	Used to validate peroxisomal localization by re-tagging, PCR, microscopy and western blot	@	5244	YKL050C SWAT N' tag pYM F	TTGACAATAAAACTTTAGGAACAAGTACAATACTATAATGcgtacgctgcaggtcgac	5509	YKL050C SWAT N' tag pYM R	CAGATTCCACATCGGTGGTTTGCAACGCAGATATTAGTGAcatcgatgaattctctgtcg	pMS555	yMS3021
yMS4417	NOP1pr-GFP-Ymr158c-a+Pex3-mCherry	his3delta1 leu2delta0 lys2+/lys+ met15delta0 ura3delta0 can1∆::STE2pr-sp HIS5 lyp1∆::STE3pr-LEU2 PEX3-mCherry-NAT URA3-NOP1pr-GFP-YMR158C-A	Used to validate peroxisomal localization by re-tagging, PCR, microscopy and western blot	@	5245	YMR158C-A SWAT N' tag pYM F	GTTGATTATGTAGCGATCTCTAACGACAATTGTTGGAATGcgtacgctgcaggtcgac	5510	YMR158C-A SWAT N' tag pYM R	TGGTAGTGTAACTACTAGTTGATAGATGATAGTTCATTTTcatcgatgaattctctgtcg	pMS555	yMS3021
yMS4418	NOP1pr-GFP-Nud1+Pex3-mCherry	his3delta1 leu2delta0 lys2+/lys+ met15delta0 ura3delta0 can1∆::STE2pr-sp HIS5 lyp1∆::STE3pr-LEU2 PEX3-mCherry-NAT URA3-NOP1pr-GFP-NUD1	Used to validate peroxisomal localization by re-tagging, PCR, microscopy and western blot	@	5554	NUD1 SWAT N' tag pYM F	AATTGCCGACTAGGTTGAATAGTAAAAGCATACCGAAATGcgtacgctgcaggtcgac	5511	NUD1 SWAT N' tag pYM R	CCAGCTGGCTCGATAGTTCTGCCTCCTGCGTATCCATATCcatcgatgaattctctgtcg	pMS555	yMS3021
yMS4419	NOP1pr-GFP-Nan1+Pex3-mCherry	his3delta1 leu2delta0 lys2+/lys+ met15delta0 ura3delta0 can1∆::STE2pr-sp HIS5 lyp1∆::STE3pr-LEU2 PEX3-mCherry-NAT URA3-NOP1pr-GFP-NAN1	Used to validate peroxisomal localization by re-tagging, PCR, microscopy and western blot	@	5556	NAN1 SWAT N' tag pYM F	CAAGTACAAACCAGAACCATTTTAGCTGATCACCAGAATGcgtacgctgcaggtcgac	5513	NAN1 SWAT N' tag pYM R	CGACTGACAGTTTATACTGTTCGATACCTAGGGATTGCGTcatcgatgaattctctgtcg	pMS555	yMS3021
yMS4420	NOP1pr-GFP-Cse4+Pex3-mCherry	his3delta1 leu2delta0 lys2+/lys+ met15delta0 ura3delta0 can1∆::STE2pr-sp HIS5 lyp1∆::STE3pr-LEU2 PEX3-mCherry-NAT URA3-NOP1pr-GFP-CSE4	Used to validate peroxisomal localization by re-tagging, PCR, microscopy and western blot	@	5558	CSE4 SWAT N' tag pYM F	GGACTGAATATAGAAAGAATACTAATATAACATAATCATGcgtacgctgcaggtcgac	5515	CSE4 SWAT N' tag pYM R	CACTTTGAATAGCAGAACTAACCCATTGTTGTTTACTTGAcatcgatgaattctctgtcg	pMS555	yMS3021
yMS4421	NOP1pr-GFP-Ncs6+Pex3-mCherry	his3delta1 leu2delta0 lys2+/lys+ met15delta0 ura3delta0 can1∆::STE2pr-sp HIS5 lyp1∆::STE3pr-LEU2 PEX3-mCherry-NAT URA3-NOP1pr-GFP-NCS6	Used to validate peroxisomal localization by re-tagging, PCR, microscopy and western blot	@	5222	NCS6 N' tag pYM F	TGAGACGATATGGTAAGAGTAAAGCAAAGGAACCGTCATGcgtacgctgcaggtcgac	5495	NCS6 SWAT N' tag pYM R	TTGTCGGTTTATTGACGGGATCTGAAGGAGCAGTAAACGAcatcgatgaattctctgtcg	pMS555	yMS3021
yMS4518	NOP1pr-GFP-Ady3+Pex3-mCherry	his3delta1 leu2delta0 lys2+/lys+ met15delta0 ura3delta0 can1∆::STE2pr-sp HIS5 lyp1∆::STE3pr-LEU2 PEX3-mCherry-NAT URA3-NOP1pr-GFP-ADY3	Used to validate peroxisomal localization by re-tagging, PCR, microscopy and western blot	@	5211	ADY3 SWAT N' tag pYM F	TGAATGGGATAGTTGAATACAACAAACTTCTCCGAATATGcgtacgctgcaggtcgac	5653	ADY3 SWAT N' tag pYM R	TTAGGGATTCAGGCTTATTCAAAAATGCTAACCAATGATTcatcgatgaattctctgtcg	pMS555	yMS3021
yMS4519	NOP1pr-GFP-Bna4+Pex3-mCherry	his3delta1 leu2delta0 lys2+/lys+ met15delta0 ura3delta0 can1∆::STE2pr-sp HIS5 lyp1∆::STE3pr-LEU2 PEX3-mCherry-NAT URA3-NOP1pr-GFP-BNA4	Used to validate peroxisomal localization by re-tagging, PCR, microscopy and western blot	@	5204	BNA4 SWAT N' tag pYM F	AAATCACGTAGTCAGTTAATCTGTTTAACTTGAAAATATGcgtacgctgcaggtcgac	5654	BNA4 SWAT N' tag pYM R	AGCCTACTAATCCTGCACCTATAATGGCCACTGATTCAGAcatcgatgaattctctgtcg	pMS555	yMS3021
yMS4520	NOP1pr-GFP-Gyp8+Pex3-mCherry	his3delta1 leu2delta0 lys2+/lys+ met15delta0 ura3delta0 can1∆::STE2pr-sp HIS5 lyp1∆::STE3pr-LEU2 PEX3-mCherry-NAT URA3-NOP1pr-GFP-GYP8	Used to validate peroxisomal localization by re-tagging, PCR, microscopy and western blot	@	5219	GYP8 SWAT N' tag pYM F	AGCAAATGACATAGAACAAGCCAATTAACAAAATACGATGcgtacgctgcaggtcgac	5655	GYP8 SWAT N' tag pYM R	CGTGGCTACTCTGATTAGTATGAAATAATGACCTTAATGGcatcgatgaattctctgtcg	pMS555	yMS3021
yMS4521	NOP1pr-GFP-Ydl157c+Pex3-mCherry	his3delta1 leu2delta0 lys2+/lys+ met15delta0 ura3delta0 can1∆::STE2pr-sp HIS5 lyp1∆::STE3pr-LEU2 PEX3-mCherry-NAT URA3-NOP1pr-GFP-YDL157C	Used to validate peroxisomal localization by re-tagging, PCR, microscopy and western blot	@	5240	YDL157C SWAT N' tag pYM F	ACACCGCTTAGAGAGAAACAGCAAGTGGTGAAAAACAATGcgtacgctgcaggtcgac	5656	YDL157C SWAT N' tag pYM R	CCCTTTGTGGTGGAGGGTTGAACACTGCCAAAATATTACTcatcgatgaattctctgtcg	pMS555	yMS3021
yMS4522	NOP1pr-GFP-Mps1+Pex3-mCherry	his3delta1 leu2delta0 lys2+/lys+ met15delta0 ura3delta0 can1∆::STE2pr-sp HIS5 lyp1∆::STE3pr-LEU2 PEX3-mCherry-NAT URA3-NOP1pr-GFP-MPS1	Used to validate peroxisomal localization by re-tagging, PCR, microscopy and western blot	@	5555	MPS1 SWAT N' tag pYM F	ATTGTTTCTGCAAGAACTGGATGATCTCAAAACAAACATGcgtacgctgcaggtcgac	5512	MPS1 SWAT N' tag pYM R	TCGATTTTAAATCCACATAATCATGGAATGAGTTTGTTGAcatcgatgaattctctgtcg	pMS555	yMS3021
yMS4523	NOP1pr-GFP-Sws2+Pex3-mCherry	his3delta1 leu2delta0 lys2+/lys+ met15delta0 ura3delta0 can1∆::STE2pr-sp HIS5 lyp1∆::STE3pr-LEU2 PEX3-mCherry-NAT URA3-NOP1pr-GFP-SWS2	Used to validate peroxisomal localization by re-tagging, PCR, microscopy and western blot	@	5246	SWS2 SWAT N' tag pYM F	TTCAAGAGCAAATCAAGTCGGGTCTTCCATCAAAACCATGcgtacgctgcaggtcgac	5658	SWS2 SWAT N' tag pYM R	CCTCTTTACCTTTGAAACCTTTACCCAAGATGTGAACGACcatcgatgaattctctgtcg	pMS555	yMS3021
yMS4524	NOP1pr-GFP-Iki1+Pex3-mCherry	his3delta1 leu2delta0 lys2+/lys+ met15delta0 ura3delta0 can1∆::STE2pr-sp HIS5 lyp1∆::STE3pr-LEU2 PEX3-mCherry-NAT URA3-NOP1pr-GFP-IKI1	Used to validate peroxisomal localization by re-tagging, PCR, microscopy and western blot	@	5221	IKI1 SWAT N' tag pYM F	CCAACCCAAGCTATTGCTACAGGTAGAACAAGATATAATGcgtacgctgcaggtcgac	5660	IKI1 SWAT N' tag pYM R	TTCTTTTCAAAAGAATGACAGGGTTATGTGACGAACTGGCcatcgatgaattctctgtcg	pMS555	yMS3021
yMS4597	NOP1pr-GFP-Nud1+ Spc42-mCherry	his3∆1 leu2∆0 met15∆0 ura3∆0, URA3-NOPpr-GFP-NUD1, SPC42-mCherry-NAT	Used to show dual localization of GFP-Nud1 with Spindle Pole Body marker Spc42	a	6064	SPC42 C' tag pFA6 F	TATGTCAGAAACATTCGCAACTCCCACTCCCAATAATCGAcggatccccgggttaattaa	6065	SPC42 C' tag pFA6 R	AAGAATGCGCCATACTCCTTAACTGCTTTTTAAATCATCAgaattcgagctcgtttaaac	pMS278	NOP1pr-GFP-Nud1 from SWAT library
yMS5494	Pex11-mScarlet	his3delta1 leu2delta0 lys2+/lys+ met15delta0 ura3delta0 can1∆::STE2pr-sp HIS5 lyp1∆::STE3pr-LEU2 + PEX11-mScarlet-G418	Used to induce peroxisome enlargement after 20 hours growth in oleate	@	7187	PEX11 C tag pYM F	CACATCTATCCTTGGTATGCAAGACATGTGGAAAGCTACAcgtacgctgcaggtcgac	3383	PEX11 C' tag pFA6 R	GAGAATAGCCAAATAAAAAAAAAAGATGAAAAGAAAGCTAGAATTCGAGCTCGTTTAAAC	pMS776	yMS721
yMS3900	∆pex5+Pex3-mCherry	his3delta1 leu2delta0 lys2+/lys+ met15delta0 ura3delta0 can1∆::STE2pr-sp HIS5 lyp1∆::STE3pr-LEU2 PEX3-mCherry-NAT +∆pex5::HYG	Used to check PEX5 targeting dependency to peroxisomes	@	3346	PEX5 KO pFA6 F	GGATATATATACATCAATAAACAATATATCATAACACATGcggatccccgggttaattaa	3347	PEX5 KO pFA6 R	GCAGTGATGCGAGAACATAAAATTGCGGAGAACCATATCAgaattcgagctcgtttaaac	pMS108	yMS3021
yMS3901	∆pex7+Pex3-mCherry	his3delta1 leu2delta0 lys2+/lys+ met15delta0 ura3delta0 can1∆::STE2pr-sp HIS5 lyp1∆::STE3pr-LEU2 PEX3-mCherry-NAT +∆pex7::HYG	Used to check PEX7 targeting dependency to peroxisomes	@	3041	PEX7 KO pFA6 F	CGGACTATCATCTAACTTTTTGCATAATTTATACAACATGcggatccccgggttaattaa	3042	PEX7 KO pFA6 R	TAAATAATGCAAAAAATTTGTGTAAAAAGAATATGTGTCAgaattcgagctcgtttaaac	pMS108	yMS3021
yMS4229	Pex5-WT+Pex3-mCherry	his3delta1 leu2delta0 lys2+/lys+ met15delta0 ura3delta0 can1∆::STE2pr-sp HIS5 lyp1∆::STE3pr-LEU2 PEX3-mCherry-NAT +∆pex5::PEX5-HIS	A control strain for Pex5 Y253N and Pex5 N393D	@	3346	PEX5 KO pFA6 F	GGATATATATACATCAATAAACAATATATCATAACACATGcggatccccgggttaattaa	3347	PEX5 KO pFA6 R	GCAGTGATGCGAGAACATAAAATTGCGGAGAACCATATCAgaattcgagctcgtttaaac	pMS875	yMS3900
yMS4230	Pex5 Y253N+Pex3-mCherry	his3delta1 leu2delta0 lys2+/lys+ met15delta0 ura3delta0 can1∆::STE2pr-sp HIS5 lyp1∆::STE3pr-LEU2 PEX3-mCherry-NAT +∆pex5::PEX5 T757A-HIS	Used to check targeting dependency on Pex5 Pox1-binding mutant	@	3346	PEX5 KO pFA6 F	GGATATATATACATCAATAAACAATATATCATAACACATGcggatccccgggttaattaa	3347	PEX5 KO pFA6 R	GCAGTGATGCGAGAACATAAAATTGCGGAGAACCATATCAgaattcgagctcgtttaaac	pMS876	yMS3900
yMS4231	Pex5 N393D+Pex3-mCherry	his3delta1 leu2delta0 lys2+/lys+ met15delta0 ura3delta0 can1∆::STE2pr-sp HIS5 lyp1∆::STE3pr-LEU2 PEX3-mCherry-NAT +∆pex5::PEX5 A1177G-HIS	Used to check targeting dependency on Pex5 PTS1-binding mutant	@	3346	PEX5 KO pFA6 F	GGATATATATACATCAATAAACAATATATCATAACACATGcggatccccgggttaattaa	3347	PEX5 KO pFA6 R	GCAGTGATGCGAGAACATAAAATTGCGGAGAACCATATCAgaattcgagctcgtttaaac	pMS877	yMS3900
yMS4540	NOP1pr-GFP-Last10AA_Gid7+Pex3-mCherry	his3delta1 leu2delta0 lys2+/lys+ met15delta0 ura3delta0 can1∆::STE2pr-sp HIS5 lyp1∆::STE3pr-LEU2 PEX3-mCherry-NAT HO::URA3-NOP1pr-GFP-GID7 last 30 bp	Used for finding new PTS1 motifs	@	5402	HO N tag pYM F	CCTCATAAGCAGCAATCAATTCTATCTATACTTTAAAATGCGTACGCTGCAGGTCGAC	5403	HO N tag pYM R	TTTCACCGTTAGCCATCAGAATAGTCGTGTTTTCAGAAAGCATCGATGAATTCTCTGTCG	pMS863	yMS3021
yMS4542	NOP1pr-GFP-Last10AA_Nud1+Pex3-mCherry	his3delta1 leu2delta0 lys2+/lys+ met15delta0 ura3delta0 can1∆::STE2pr-sp HIS5 lyp1∆::STE3pr-LEU2 PEX3-mCherry-NAT HO::URA3-NOP1pr-GFP-NUD1 last 30 bp	Used for finding new PTS1 motifs	@	5402	HO N tag pYM F	CCTCATAAGCAGCAATCAATTCTATCTATACTTTAAAATGCGTACGCTGCAGGTCGAC	5403	HO N tag pYM R	TTTCACCGTTAGCCATCAGAATAGTCGTGTTTTCAGAAAGCATCGATGAATTCTCTGTCG	pMS865	yMS3021
yMS4543	NOP1pr-GFP-Last10AA_Yhl045w+Pex3-mCherry	his3delta1 leu2delta0 lys2+/lys+ met15delta0 ura3delta0 can1∆::STE2pr-sp HIS5 lyp1∆::STE3pr-LEU2 PEX3-mCherry-NAT HO::URA3-NOP1pr-GFP-YHL045W last 30 bp	Used for finding new PTS1 motifs	@	5402	HO N tag pYM F	CCTCATAAGCAGCAATCAATTCTATCTATACTTTAAAATGCGTACGCTGCAGGTCGAC	5403	HO N tag pYM R	TTTCACCGTTAGCCATCAGAATAGTCGTGTTTTCAGAAAGCATCGATGAATTCTCTGTCG	pMS864	yMS3021
yMS4877	NOP1pr-GFP-Last10AA_Ybr072c-a+Pex3-mCherry	his3delta1 leu2delta0 lys2+/lys+ met15delta0 ura3delta0 can1∆::STE2pr-sp HIS5 lyp1∆::STE3pr-LEU2 PEX3-mCherry-NAT HO::URA3-NOP1pr-GFP-YBR072C-A last 30 bp	Used for finding new PTS1 motifs	@	5402	HO N tag pYM F	CCTCATAAGCAGCAATCAATTCTATCTATACTTTAAAATGCGTACGCTGCAGGTCGAC	5403	HO N tag pYM R	TTTCACCGTTAGCCATCAGAATAGTCGTGTTTTCAGAAAGCATCGATGAATTCTCTGTCG	pMS897	yMS3021
yMS4544	NOP1pr-GFP-Last10AA_Yhl045w+Pex3-mCherry+∆pex5	his3delta1 leu2delta0 lys2+/lys+ met15delta0 ura3delta0 can1∆::STE2pr-sp HIS5 lyp1∆::STE3pr-LEU2 PEX3-mCherry-NAT HO::URA3-NOP1pr-GFP-YHL045W last 30 bp +∆pex5::HYG	Used to check PEX5 targeting dependency to peroxisomes	@	5402	HO N tag pYM F	CCTCATAAGCAGCAATCAATTCTATCTATACTTTAAAATGCGTACGCTGCAGGTCGAC	5403	HO N tag pYM R	TTTCACCGTTAGCCATCAGAATAGTCGTGTTTTCAGAAAGCATCGATGAATTCTCTGTCG	pMS864	yMS3900
yMS4545	NOP1pr-GFP-Last10AA_Yhl045w+Pex3-mCherry+PEX5 N393D	his3delta1 leu2delta0 lys2+/lys+ met15delta0 ura3delta0 can1∆::STE2pr-sp HIS5 lyp1∆::STE3pr-LEU2 PEX3-mCherry-NAT HO::URA3-NOP1pr-GFP-YHL045W last 30 bp +∆pex5::PEX5 A1177G-HIS	Used to check targeting dependency on Pex5 PTS1-binding mutant	@	5402	HO N tag pYM F	CCTCATAAGCAGCAATCAATTCTATCTATACTTTAAAATGCGTACGCTGCAGGTCGAC	5403	HO N tag pYM R	TTTCACCGTTAGCCATCAGAATAGTCGTGTTTTCAGAAAGCATCGATGAATTCTCTGTCG	pMS864	yMS4231
yMS5958	Control G418	ura3-52, leu2-1, trp1-63, his3-200, arg4::natMX4, lys::natMX3 HO::G418	Used for growth assay. Based on CB199 strain	a	3247	HO pFA6 F1	AAATCCATATCCTCATAAGCAGCAATCAATTCTATCTATA cggatccccgggttaattaa	3248	HO pFA6 R1	AAATTTTACTTTTATTACATACAACTTTTTAAACTAATAT gaattcgagctcgtttaaac	pMS047	yMS5813
yMS5959	Δayt1	ura3-52, leu2-1, trp1-63, his3-200, arg4::natMX4, lys::natMX3 Δayt1::G418	Used for growth assay. Based on CB199 strain	a	7573	AYT1 KO pFA6 F	CGGACGTGACTATAAATTTCACTTTGAAGGTAGATGGATGcggatccccgggttaattaa	7574	AYT1 KO pFA6 R	GTAACAAGGTGGCCTATTGGTAATATATTACATATCATCAgaattcgagctcgtttaaac	pMS047	yMS5813
yMS5960	OE-AYT1	ura3-52, leu2-1, trp1-63, his3-200, arg4::natMX4, lys::natMX3 G418-GPD1pr-AYT1	Used for growth assay. Based on CB199 strain	a	5200	AYT1 SWAT N' tag pYM F	CGGACGTGACTATAAATTTCACTTTGAAGGTAGATGGATGcgtacgctgcaggtcgac	5482	AYT1 SWAT N' tag pYM R	CACTTTTTGTACGTTTCTGAGAGATGATCTTGACTCTAAAcatcgatgaattctctgtcg	pMS350	yMS5813
yMS5961	Δpex3	ura3-52, leu2-1, trp1-63, his3-200, arg4::natMX4, lys::natMX3 Δpex3::G418	Used for growth assay. Based on CB199 strain	a	3344	PEX3 KO pFA6 F	GCAGAAGCACGAAACAAGGAGGCAAACCACTAAAAGGATGcggatccccgggttaattaa	7645	PEX3 KO G418 R	TATATATATTCTGGTGTGAGTGTCAGTACTTATTCAGAGAttagaaaaactcatcgagca	pMS047	yMS5813
yMS4635	NOP1pr-GFP-Last10AA_Fsh3+Pex3-mCherry	his3delta1 leu2delta0 lys2+/lys+ met15delta0 ura3delta0 can1∆::STE2pr-sp HIS5 lyp1∆::STE3pr-LEU2 PEX3-mCherry-NAT HO::URA3-NOP1pr-GFP-FSH3 last 30 bp	Used for finding new PTS1 motifs	@	5402	HO N tag pYM F	CCTCATAAGCAGCAATCAATTCTATCTATACTTTAAAATGCGTACGCTGCAGGTCGAC	5403	HO N tag pYM R	TTTCACCGTTAGCCATCAGAATAGTCGTGTTTTCAGAAAGCATCGATGAATTCTCTGTCG	pMS867	yMS3021
yMS4683	NOP1pr-GFP-Last10AA_Fsh3+Pex3-mCherry+∆pex5	his3delta1 leu2delta0 lys2+/lys+ met15delta0 ura3delta0 can1∆::STE2pr-sp HIS5 lyp1∆::STE3pr-LEU2 PEX3-mCherry-NAT HO::URA3-NOP1pr-GFP-FSH3 last 30 bp+∆pex5::HYG	Used to check PEX5 targeting dependency to peroxisomes	@	3346	PEX5 KO pFA6 F	GGATATATATACATCAATAAACAATATATCATAACACATGcggatccccgggttaattaa	3347	PEX5 KO pFA6 R	GCAGTGATGCGAGAACATAAAATTGCGGAGAACCATATCAgaattcgagctcgtttaaac	pMS108	yMS4635
yMS4271	∆fsh3+∆lpx1	his3∆1 leu2∆0 met15∆0 ura3∆0 ∆fsh3::G418 ∆lpx1::NAT	Used for β-oxidation assays	a	01_B_04 (plate,row,column) in peroxiome deletion library primers collection	LPX1 KO pFA6 F	ATCTCTGCGTATCCGCCGATCAACATCCGCGGCTAAAATGcggatccccgggttaattaa	01_B_04 (plate,row,column) in peroxiome deletion library primers collection	LPX1 KO pFA6 R	ATTATTGAATAATATATGTAATAGTGTACACAAGTGTTTAgaattcgagctcgtttaaac	pMS49	Δfsh3 from peroxisome mini deletion library
yMS4423	∆fsh3	his3∆1 leu2∆0 met15∆0 ura3∆0 ∆fsh3::G418 ∆HO::NAT	Used for β-oxidation assays	a	3247	HO pFA6 F1	AAATCCATATCCTCATAAGCAGCAATCAATTCTATCTATA cggatccccgggttaattaa	3248	HO pFA6 R1	AAATTTTACTTTTATTACATACAACTTTTTAAACTAATAT gaattcgagctcgtttaaac	PMS49	Δfsh3 from peroxisome mini deletion library
yMS4424	∆lpx1	his3∆1 leu2∆0 met15∆0 ura3∆0 ∆lpx1::G418 ∆HO::NAT	Used for β-oxidation assays	a	3247	HO pFA6 F1	AAATCCATATCCTCATAAGCAGCAATCAATTCTATCTATA cggatccccgggttaattaa	3248	HO pFA6 R1	AAATTTTACTTTTATTACATACAACTTTTTAAACTAATAT gaattcgagctcgtttaaac	PMS49	Δlpx1 from peroxisome mini deletion library
yMS4425	∆pex3	his3∆1 leu2∆0 met15∆0 ura3∆0 ∆pex3::G418 ∆HO::NAT	Used for β-oxidation assays	a	3247	HO pFA6 F1	AAATCCATATCCTCATAAGCAGCAATCAATTCTATCTATA cggatccccgggttaattaa	3248	HO pFA6 R1	AAATTTTACTTTTATTACATACAACTTTTTAAACTAATAT gaattcgagctcgtttaaac	PMS49	Δpex3 from peroxisome mini deletion library
yMS701	BY4741	his3∆1 leu2∆0 met15∆0 ura3∆0	Used for β-oxidation assays	a
yMS4548	NOP1pr-GFP-Last10AA_Glr1	his3∆1 leu2∆0 met15∆0 ura3∆0 + HO::URA3-NOP1pr-GFP-GLR1 last 30 bp	Used for finding new PTS1 motifs	a	3247	HO pFA6 F1	AAATCCATATCCTCATAAGCAGCAATCAATTCTATCTATA cggatccccgggttaattaa	3248	HO pFA6 R1	AAATTTTACTTTTATTACATACAACTTTTTAAACTAATAT gaattcgagctcgtttaaac	pMS819	yMS701
yMS4968	NOP1pr-GFP-Gid2+Pex3-mCherry	his3delta1 leu2delta0 lys2+/lys+ met15delta0 ura3delta0 can1∆::STE2pr-sp HIS5 lyp1∆::STE3pr-LEU2 PEX3-mCherry-NAT URA3-NOP1pr-GFP-GID2	Used to validate peroxisomal localization by re-tagging, PCR and microscopy.	@	13_G_09 (plate,row,column) in SWAT library primers collection	RMD5 SWAT N' tag pYM F	AAGAGAGATGCAGCACTGAGTAGGGAACCAAGAAACGATGcgtacgctgcaggtcgac	13_G_09 (plate,row,column) in SWAT library primers collection	RMD5 SWAT N' tag pYM R	ATTTCGCAAACTCTGTCTCAAAGCTATCTAGTAATTCAGAcatcgatgaattctctgtcg	pMS555	yMS3021
yMS5962	NOP1pr-GFP-Gid7+∆pex5	his3∆1 leu2∆0 met15∆0 ura3∆0 URA3-NOP1pr-GFP-Gid7 ∆pex5::NAT	Used to check PEX5 targeting dependency to peroxisomes	a	3346	PEX5 KO pFA6 F	GGATATATATACATCAATAAACAATATATCATAACACATGcggatccccgggttaattaa	3347	PEX5 KO pFA6 R	GCAGTGATGCGAGAACATAAAATTGCGGAGAACCATATCAgaattcgagctcgtttaaac	pMS049	NOP1pr-GFP-Gid7 from SWAT library
yMS4969	NOP1pr-GFP-Gid7+Pex3-mCherry+∆gid2	his3delta1 leu2delta0 lys2+/lys+ met15delta0 ura3delta0 can1∆::STE2pr-sp HIS5 lyp1∆::STE3pr-LEU2 PEX3-mCherry-NAT URA3-NOP1pr-GFP-GID7+∆gid2::HYG	Used to check GID2 targeting dependency to peroxisomes	@	3859	RMD5 KO pFA6 F	AAGAGAGATGCAGCACTGAGTAGGGAACCAAGAAACGATGCGGATCCCCGGGTTAATTAA	3860	RMD5 KO pFA6 R	TAAAAAAAAAAAAAAAAAACCTATGCAAAAATTTCAGTCAGAATTCGAGCTCGTTTAAAC	pMS108	yMS4403
yMS5520	NOP1pr-GFP-Gid2+Pex11-mScarlet	his3delta1 leu2delta0 lys2+/lys+ met15delta0 ura3delta0 can1∆::STE2pr-sp HIS5 lyp1∆::STE3pr-LEU2 + PEX11-mScarlet-G418 + URA3-NOP1pr-GFP-GID2	Used to check sub-peroxisomal localization	@	13_G_09 (plate,row,column) in SWAT library primers collection	RMD5 SWAT N' tag pYM F	AAGAGAGATGCAGCACTGAGTAGGGAACCAAGAAACGATGcgtacgctgcaggtcgac	13_G_09 (plate,row,column) in SWAT library primers collection	RMD5 SWAT N' tag pYM R	ATTTCGCAAACTCTGTCTCAAAGCTATCTAGTAATTCAGAcatcgatgaattctctgtcg	pMS555	yMS5494
yMS5521	NOP1pr-GFP-Gid7+Pex11-mScarlet	his3delta1 leu2delta0 lys2+/lys+ met15delta0 ura3delta0 can1∆::STE2pr-sp HIS5 lyp1∆::STE3pr-LEU2 + PEX11-mScarlet-G418 + URA3-NOP1pr-GFP-GID7	Used to check sub-peroxisomal localization	@	5217	GID7 SWAT N' tag pYM F	AACACTTCCAAGGGGGCGTACTACTTCAACTAATAAAATGcgtacgctgcaggtcgac	5492	GID7 SWAT N' tag pYM R	TGTCATTGTTCAACACGTATGCGATCTTATTAGTGTGTGAcatcgatgaattctctgtcg	pMS555	yMS5494
yMS4878	Fbp1-HA	his3∆1 leu2∆0 met15∆0 ura3∆0, MATa + FBP1-HA-NAT	Used to check Fbp1 levels in western blot	a	5041	FBP1 C' tag pYM F	TGAAATTGACAAATTTTTAGACCATATTGGCAAGTCACAGcgtacgctgcaggtcgac	5042	FBP1 C' tag pYM R	AGAACAAAGAAAATAAGAAAAGAAGGCGATCATTGAACTAatcgatgaattcgagctcg	pMS237	yMS701
yMS5277	Fbp1-HA+Δpex5	his3∆1 leu2∆0 met15∆0 ura3∆0, MATa + FBP1-HA-NAT+ Δpex5::HYG	Used to check Fbp1 levels in western blot	a	3346	PEX5 KO pFA6 F	GGATATATATACATCAATAAACAATATATCATAACACATGcggatccccgggttaattaa	3347	PEX5 KO pFA6 R	GCAGTGATGCGAGAACATAAAATTGCGGAGAACCATATCAgaattcgagctcgtttaaac	pMS108	yMS4878
yMS5278	Fbp1-HA+Δpex3	his3∆1 leu2∆0 met15∆0 ura3∆0, MATa + FBP1-HA-NAT+ Δpex3::HYG	Used to check Fbp1 levels in western blot	a	3344	PEX3 KO pFA6 F	GCAGAAGCACGAAACAAGGAGGCAAACCACTAAAAGGATGcggatccccgggttaattaa	3345	PEX3 KO pFA6 R	ATATATTCTGGTGTGAGTGTCAGTACTTATTCAGAGATTAgaattcgagctcgtttaaac	pMS108	yMS4878
yMS5279	Fbp1-HA+Δpex7	his3∆1 leu2∆0 met15∆0 ura3∆0, MATa + FBP1-HA-NAT+ Δpex7::HYG	Used to check Fbp1 levels in western blot	a	3041	PEX7 KO pFA6 F	CGGACTATCATCTAACTTTTTGCATAATTTATACAACATGcggatccccgggttaattaa	3042	PEX7 KO pFA6 R	TAAATAATGCAAAAAATTTGTGTAAAAAGAATATGTGTCAgaattcgagctcgtttaaac	pMS108	yMS4878
