## Supplemental Table 9 for "Systematic multi-level analysis of an organelle proteome reveals new peroxisomal functions"

### Sheet: Sheet1
Table S9: Plasmids used in this study
Plasmid number	Plasmid name	Description	Plasmid use	Reference
pMS047	pFA6a KAN-MX6	KO plasmid with G418 resistance marker with TEF2 promoter and terminator	Yeast knockout cassette via-PCR based homologous recombination	Longtine, M.S., A. Mckenzie III, D.J. Demarini, N.G. Shah, A. Wach, A. Brachat, P. Philippsen, and J.R. Pringle. 1998. Additional modules for versatile and economical PCR-based gene deletion and modification in Saccharomyces cerevisiae. Yeast. 14:953–961. doi:https://doi.org/10.1002/(SICI)1097-0061(199807)14:10<953::AID-YEA293>3.0.CO;2-U.
pMS049	pFA6a NAT-MX6	KO plasmid with NAT resistance marker with TEF2 promoter and terminator	Yeast knockout cassette via-PCR based homologous recombination	Goldstein, A.L., and J.H. McCusker. 1999. Three new dominant drug resistance cassettes for gene disruption inSaccharomyces cerevisiae. Yeast. 15:1541–1553. doi:10.1002/(SICI)1097-0061(199910)15:14<1541::AID-YEA476>3.0.CO;2-K.
pMS108	pFA6a Hygro	KO plasmid with hygromycin resistance marker with TEF2 promoter and terminator	Yeast knockout cassette via-PCR based homologous recombination	Pringle collection
pMS237	pYM C' 6xHA NAT	C' tagging plasmid with 6 repeats of hemagglutinin (HA) and NAT resistance marker	Yeast tagging cassette via-PCR based homologous recombination	Janke, C., M.M. Magiera, N. Rathfelder, C. Taxis, S. Reber, H. Maekawa, A. Moreno-Borchart, G. Doenges, E. Schwob, E. Schiebel, and M. Knop. 2004. A versatile toolbox for PCR-based tagging of yeast genes: new fluorescent proteins, more markers and promoter substitution cassettes. Yeast. 21:947–962. doi:10.1002/yea.1142.
pMS278	pFA6a-mCherry	C' tagging plasmid with mCherry fluorephore and NAT resistance marker	Yeast tagging cassette via-PCR based homologous recombination	Received from Prof. Tomer Ravid lab, The Hebrew University of Jerusalem, Jerusalem, Israel.
pMS350	pYM KAN-MX4 GPD1 promoter	Plasmid with GPD1 promoter and G418 resistance marker	Yeast promoter substitution cassette used to replace the native promoter of a gene with GPD1 promoter to induce it's expression	Janke, C., M.M. Magiera, N. Rathfelder, C. Taxis, S. Reber, H. Maekawa, A. Moreno-Borchart, G. Doenges, E. Schwob, E. Schiebel, and M. Knop. 2004. A versatile toolbox for PCR-based tagging of yeast genes: new fluorescent proteins, more markers and promoter substitution cassettes. Yeast. 21:947–962. doi:10.1002/yea.1142.
pMS555	pYM NOP1pr N’ GFP URA3	N' tagging plasmid with NOP1 promoter, sfGFP fluorephore and URA3 marker	Yeast tagging cassette via-PCR based homologous recombination	Yofe, I., U. Weill, M. Meurer, S. Chuartzman, E. Zalckvar, O. Goldman, S. Ben-Dor, C. Schutze, N. Wiedemann, M. Knop, A. Khmelinskii, and M. Schuldiner. 2016. One library to make them all: streamlining the creation of yeast libraries via a SWAp-Tag strategy. Nat Methods. 13:371–378. doi:10.1038/nmeth.3795.
pMS776	pFA6a-mScarlet-I	C' tagging plasmid with mScarlet-I fluorephore and G418 resistance marker	Yeast tagging cassette via-PCR based homologous recombination	A kind gift from Dr. Michal Skruzny lab, Max Planck Institute, Marburg, Germany
pMS819	pYM NOP1pr-GFP-last10aaGlr1 URA3	Plasmid for genomic integration of GFP fused to last 30bp of Glr1 and URA3 marker	Studying if the C' of Glr1 is sufficient to act as a PTS1	This study
pMS863	pYM NOP1pr-GFP-last10aaGid7 URA3	Plasmid for genomic integration of GFP fused to last 30bp of Gid7 and URA3 marker	Studying if the C' of Gid7 is sufficient to act as a PTS1	This study
pMS864	pYM NOP1pr-GFP-last10aaYhl045w URA3	Plasmid for genomic integration of GFP fused to last 30bp of Yhl045w and URA3 marker	Studying if the C' of Yhl045w is sufficient to act as a PTS1	This study
pMS865	pYM NOP1pr-GFP-last10aaNud1 URA3	Plasmid for genomic integration of GFP fused to last 30bp of Nud1 and URA3 marker	Studying if the C' of Nud1 is sufficient to act as a PTS1	This study
pMS867	pYM NOP1pr-GFP-last10aaFsh3 URA3	Plasmid for genomic integration of GFP fused to last 30bp of Fsh3 and URA3 marker	Studying if the C' of Fsh3 is sufficient to act as a PTS1	This study
pMS875	pFA6 PEX5 Wild type gene HIS5	Plasmid for genomic integration of PEX5 gene and HIS5 marker	Studying the targeting dependency on Pex5 targeting factor	This study
pMS876	pFA6 PEX5 Pox1-binding mutant gene HIS5	Plasmid for genomic integration of PEX5 gene with a point mutation T757A and HIS5 marker	Studying the targeting dependency on Pex5 targeting factor	This study
pMS877	pFA6 PEX5 PTS1-binding mutant gene HIS5	Plasmid for genomic integration of PEX5 gene with a point mutation A1177G and HIS5 marker	Studying the targeting dependency on Pex5 targeting factor	This study
pMS897	pYM NOP1pr-GFP-last10aaYbr072c-a URA3	Plasmid for genomic integration of GFP fused to last 30bp of Ybr072c-a and URA3 marker	Studying if the C' of Ybr072c-a is sufficient to act as a PTS1	This study
